# Metabolic enzymes moonlight as selective autophagy receptors to protect plants against viral-induced cellular damage

**DOI:** 10.1101/2024.05.06.590709

**Authors:** Marion Clavel, Anita Bianchi, Roksolana Kobylinska, Roan Groh, Juncai Ma, Ranjith K. Papareddy, Nenad Grujic, Lorenzo Picchianti, Ethan Stewart, Michael Schutzbier, Karel Stejskal, Juan Carlos de la Concepcion, Victor Sanchez de Medina Hernandez, Yoav Voichek, Pieter Clauw, Joanna Gunis, Gerhard Durnberger, Jens Christian Muelders, Annett Grimm, Arthur Sedivy, Mathieu Erhardt, Victoria Vyboishchikov, Peng Gao, Esther Lechner, Emilie Vantard, Jakub Jez, Elisabeth Roitinger, Pascal Genschik, Byung-Ho Kang, Yasin Dagdas

## Abstract

RNA viruses co-opt the host endomembrane system and organelles to build replication complexes for infection. How the host responds to these membrane perturbations is poorly understood. Here, we explore the autophagic response of *Arabidopsis thaliana* to three viruses that hijack different cellular compartments. Autophagy is significantly induced within systemically infected tissues, its disruption rendering plants highly sensitive to infection. Contrary to being an antiviral defense mechanism as previously suggested, quantitative analyses of the viral loads established autophagy as a tolerance pathway. Further analysis of one of these viruses, the Turnip Crinkle Virus (TCV) that hijack mitochondria, showed that despite perturbing mitochondrial integrity, TCV does not trigger a typical mitophagy response. Instead, TCV and Turnip yellow mosaic virus (TYMV) infection activates a distinct selective autophagy mechanism, where oligomeric metabolic enzymes moonlight as selective autophagy receptors and degrade key executors of defense and cell death such as EDS1. Altogether, our study reveals an autophagy-regulated metabolic rheostat that gauges cellular integrity during viral infection and degrades cell death executors to avoid catastrophic amplification of immune signaling.
