## Supplemental Table 1 for "Metabolic enzymes moonlight as selective autophagy receptors to protect plants against viral-induced cellular damage"

### Sheet: A- TCV_ID643
Table S1A: PRM peptides detected in TCV infected samples
Protein Accession	Protein Name	Peptide Sequence	Precursor Charge	Precursor Mz
	TCV_P28	SVFQGSGLVVVSSDTVGVR	2	947.007
		LVGTEEEATSCLVEAVGSTADVPR	3	830.739
		TIVNTALPR	2	492.795
		NALAEAGK	2	387.211
	TCV_P8	IPYNSLSDSDATGK	2	734.352
		LVASHAASSVLNK	2	648.867
		NEGSASHGGTWVIVADK	3	576.616
	TCV_RdRP	VFYVEDAQK	2	549.777
		FDQHVSVDALR	2	643.828
		DSYSTTQWANEK	2	715.315
		NFGPLAGDYK	2	541.269
	TCV_P38	FASDGAQWAIK	2	597.301
		GWSTLTSR	2	454.235
		LSPVAQPVQK	2	533.816
		LSAPVALAYR	2	530.811
		SGSELITTLK	2	524.798
		YTTAVLNPSEPGTFNQLIK	3	698.369
		FVADGISDPK	2	524.769
		VEYTVQLK	2	490.277
		TGSTSDAQIGDFAGVK	2	777.376
D7LXP0	tr|D7LXP0|D7LXP0_ARALL	GVTAFGFDLVR	2	591.319
		YLFAGVVDGR	2	548.793
		GGIGVIQIDEAALR	2	706.399
		IPSSEEIADR	2	558.78
		YTEVKPALK	2	524.805
O23255	sp|O23255|SAHH1_ARATH	TEFGPSQPFK	2	569.282
		AGIIVLAEGR	2	499.803
		VALLHLGK	2	425.779
Q9FVT2	sp|Q9FVT2|EF1G2_ARATH	ALIAAEYAGVK	2	553.316
		VPVLETPEGPIFESNAIAR	3	680.365
		FTSAFPHVER	2	595.801
		AAPVAEAPKPAEEEEAPKPK	3	687.028
Q9ASR1	sp|Q9ASR1|EF2_ARATH	FGVVESK	2	383.211
		EVDAHPIR	2	468.749
		SDPVVSFR	2	453.738
Q9SAK4	sp|Q9SAK4|SSDH_ARATH	ITFTGSTAVGK	2	541.298
		VLVQDGIYDK	2	575.311
		DGTTQGPLINDAAVQK	2	814.418
		VETFVQDAVSK	2	611.819
		EEIFGPVAPLIR	2	670.882
Q9C5A9	sp|Q9C5A9|ATPBO_ARATH	VVDLLAPYQR	2	587.335
		FTQANSEVSALLGR	2	746.891
		QISELGIYPAVDPLDSTSR	3	687.688
P38418	sp|P38418|LOX2_ARATH	ANIEQEGNTVK	2	601.804
	sp|P38418|LOX2_ARATH	GLDDIADIR	2	494.259
	sp|P38418|LOX2_ARATH	ITVEDYAQR	2	547.777
	sp|P38418|LOX2_ARATH	DAGLLPLLPR	2	532.827
	sp|P38418|LOX2_ARATH	LQYLEGVIDER	2	667.851

### Sheet: B- TYMV_ID780
Table S1B: PRM peptides detected in TYMV infected samples
Protein Accession	Protein Name	Peptide Sequence	Precursor Charge	Precursor Mz
	TYMV_69K	SLSAPDSR	2	416.712
		LPGIEELPPAPQR	2	708.896
		SDVLPSLPDHGPVLAETKPR	3	710.051
		LGQPANLR	2	434.754
		SLPEATLAPSYR	2	652.846
		SYPLLPNPPAALPSIAYTSSR	3	739.063
		IHHSLPK	2	416.245
		GAIPQEGPPPPPR	2	656.854
		ASESCIASPSTDIAPLDSDPVLSVR	3	863.09
		TEVHAPER	2	469.738
	TYMV_140K	DPSLHPILESTVDSIR	2	889.968
		SSIQTYPWSIPK	2	703.869
		LYTYTTTR	2	509.764
		LDVVSFR	2	418.237
		IPDAIELPQATFLQQPLR	3	684.049
		TSDPAAFVR	2	482.248
		FLPLPIPLAEVR	2	682.919
		LPHALQK	2	403.748
		TTAFLPFIPTTSTAPPDR	2	967.007
		YPENTATFLTR	2	656.83
		VSEEHLWESLQTILPDSQLR	3	794.076
		GPILFGPSDTIK	2	622.848
		LLGSQPSAK	2	450.761
		GHPSDPLIR	2	496.27
		FNTWESSILK	2	612.817
		ILVIDEIYK	2	553.329
		LPSETLR	2	408.235
		WLSSANGLVALTR	2	694.388
	TYMV_66K_RdRP	DFVTVNPTLPDQGPETR	2	943.468
		TQSTIVANASR	2	574.307
		NPLALFCK	2	481.76
		LMIAADDDALDDR	2	725.33
		NAMYLLPAK	2	518.778
	TYMV_CP	ELAPQDR	2	414.714
		TVTVATVLPTVPGPSPLTIR	3	673.733
		QPFQSEVLFAGTK	2	726.38
		CPLEMMNPR	2	574.256
		CPLEMMNPR	2	582.254
		DSIQYLDSPK	2	583.29
D7LXP0	tr|D7LXP0|D7LXP0_ARALL	GVTAFGFDLVR	2	591.319
		YLFAGVVDGR	2	548.793
		IPSSEEIADR	2	558.78
		YTEVKPALK	2	524.805
Q9FVT2	sp|Q9FVT2|EF1G2_ARATH	VPVLETPEGPIFESNAIAR	3	680.365
		FTSAFPHVER	2	595.801
		AAPVAEAPKPAEEEEAPKPK	3	687.028
Q9ASR1	sp|Q9ASR1|EF2_ARATH	FGVVESK	2	383.211
		EVDAHPIR	2	468.749
		SDPVVSFR	2	453.738
Q9SAK4	sp|Q9SAK4|SSDH_ARATH	VLVQDGIYDK	2	575.311
		VETFVQDAVSK	2	611.819
		EEIFGPVAPLIR	2	670.882
Q9C5A9	sp|Q9C5A9|ATPBO_ARATH	VVDLLAPYQR	2	587.335
		FTQANSEVSALLGR	2	746.891
		QISELGIYPAVDPLDSTSR	3	687.688
P38418	sp|P38418|LOX2_ARATH	ANIEQEGNTVK	2	601.804
		GLDDIADIR	2	494.259
		ITVEDYAQR	2	547.777
		DAGLLPLLPR	2	532.827
		LQYLEGVIDER	2	667.851

### Sheet: C- TuMV-6k2-Scarlet_ID963
Table S1C: PRM peptides detected in TuMV-6k2-Scarlet infected samples
Protein Accession	Protein Name	Peptide Sequence	Precursor Charge	Precursor Mz
	P1_protease	STTVTTVATSVAQPK	3	497.607
		SSYGIAEDEK	2	549.751
		AQQPIILK	2	455.79
		SANIEYIGK	2	497.764
		SPSEAFVIR	2	503.272
	HcPro	HAVQILDR	2	476.272
		GATVTGEEFSQATK	2	713.346
		NGNFIWGER	2	546.765
		YIDLPEIEENK	2	681.843
		VFYPDVANAELPR	2	745.886
		IIHVVDSYGSLSTGYHVLK	3	696.709
	P3	ANVNGPDDAATR	2	600.784
		DHSISILEK	2	521.282
		YSVSVMSSYER	2	654.3
		YSVSVMSSYER	2	662.298
		LDVEETER	2	495.741
	6K1	QSEQELER	2	509.744
		GLVATVEPTVYHQ	2	707.372
	CI	STGLPYHLSR	2	565.801
		QLSQAPFHQNTTLR	3	547.622
		VSATPPGR	2	392.719
		VGNIEITTSGTPSK	2	702.372
		VLPYLDTDSR	2	589.806
		TSINYGER	2	470.23
	VPg	MDLLGEDELDSNEIR	2	874.904
		MDLLGEDELDSNEIR	2	882.901
		TIQAYYMNNK	2	623.3
		TIQAYYMNNK	2	631.298
		AQPINIDEVPR	2	626.338
		ANNELVPVDHE	2	618.796
	Nla-Pro	NNGELVIK	2	443.753
		DVPPFPQK	2	464.25
		DGQCGSPMVSTK	2	633.776
		DGQCGSPMVSTK	2	641.774
	Nlb-RdRP	SAVGALYK	2	404.732
		DYFAEFTPEMK	2	697.303
		SGIPSELR	2	429.738
		APYIAETALR	2	552.806
	CP	EVNAGTSGTFSVPR	2	711.355
		QIMAHFSDVAEAYIEK	3	617.97
		QIMAHFSDVAEAYIEK	3	623.301
		NLTDMSLAR	2	510.761
		YAFDFYEMTSR	2	723.306
		GANNNLFGLDGNVGTTVENTER	3	764.7
	6K2-scarlet	HPADIPDYYK	2	609.793
		QSFPEGFK	2	470.232
		LYPEDGVLK	2	517.282
		KPVQMPGAYNVDR	2	737.877
		KPVQMPGAYNVDR	2	745.875
		LDITSHNEDYTVVEQYER	3	737.678
D7LXP0	tr|D7LXP0|D7LXP0_ARALL	YLFAGVVDGR	2	548.793
		GGIGVIQIDEAALR	2	706.399
		IPSSEEIADR	2	558.78
O23255	sp|O23255|SAHH1_ARATH	TEFGPSQPFK	2	569.282
		AGIIVLAEGR	2	499.803
Q9FVT2	sp|Q9FVT2|EF1G2_ARATH	ALIAAEYAGVK	2	553.316
		FTSAFPHVER	2	595.801
Q9SAK4	sp|Q9SAK4|SSDH_ARATH	ITFTGSTAVGK	2	541.298
		VLVQDGIYDK	2	575.311
		DGTTQGPLINDAAVQK	2	814.418
		VETFVQDAVSK	2	611.819
Q9C5A9	sp|Q9C5A9|ATPBO_ARATH	VVDLLAPYQR	2	587.335
		FTQANSEVSALLGR	2	746.891
P38418	sp|P38418|LOX2_ARATH	GLDDIADIR	2	494.259
		ITVEDYAQR	2	547.777
		LQYLEGVIDER	2	667.851
