## Supplemental Table 2 for "Metabolic enzymes moonlight as selective autophagy receptors to protect plants against viral-induced cellular damage"

### Sheet: 2022-04-27_id643_TCV
Table S2: Normalized peptide areas for PRM experiment in TCV infected samples
Protein	Peptide	Col_6 Normalized Area	Col_8 Normalized Area	Col_10 Normalized Area	Col_12 Normalized Area	Col_14 Normalized Area	atg2_6 Normalized Area	atg2_8 Normalized Area	atg2_10 Normalized Area	atg2_12 Normalized Area	atg2_14 Normalized Area	atg5_6 Normalized Area	atg5_8 Normalized Area	atg5_10 Normalized Area	atg5_12 Normalized Area	atg5_14 Normalized Area	atg11_6 Normalized Area	atg11_8 Normalized Area	atg11_10 Normalized Area	atg11_12 Normalized Area	atg11_14 Normalized Area
TCV_P28	SVFQGSGLVVVSSDTVGVR	154870000	171380000	213690000	97056000	280470000	104540000	87591000	227670000	117380000	377280000	148230000	186740000	271030000	222850000	500360000	145070000	63660000	316650000	401530000	408550000
TCV_P28	LVGTEEEATSCLVEAVGSTADVPR	103180000	102590000	150010000	42871000	467470000	88392000	72792000	192770000	159540000	224690000	107980000	155480000	181660000	212160000	413740000	188700000	64458000	428910000	394570000	313950000
TCV_P28	TIVNTALPR	58825000	71221000	102320000	148680000	197950000	56296000	149770000	118810000	132410000	140490000	52973000	72045000	96148000	122650000	195410000	66610000	70125000	171320000	346160000	132290000
TCV_P28	NALAEAGK	10902000	9151300	13622000	28184000	29098000	4608100	16029000	29762000	25383000	31693000	4844500	13052000	7954500	30924000	24110000	7247500	17031000	31750000	50038000	27793000
TCV_P8	IPYNSLSDSDATGK	754020000	555420000	208990000	173470000	274730000	583100000	349050000	318330000	240030000	74216000	645850000	249690000	139770000	135540000	181240000	268710000	434190000	862390000	999910000	193920000
TCV_P8	LVASHAASSVLNK	1724000000	1569300000	722210000	534690000	324490000	1002000000	615000000	915380000	565430000	50374000	988830000	730470000	395950000	395180000	255590000	282090000	1180300000	1001500000	1452300000	581390000
TCV_P8	NEGSASHGGTWVIVADK	2316100	6030600	4656800	4717800	2500500	7505000	3936200	5350500	5638800	4836400	2904400	2953400	4764000	5808600	5042500	4121800	9552400	6514700	12364000	5273100
TCV_RdRP	VFYVEDAQK	2536400	2647700	2469800	2747900	5071900	2168300	3751400	2836500	3131600	1258600	2054500	1859200	2126500	2959500	4247000	1979900	2334700	4211100	5853700	3385100
TCV_RdRP	FDQHVSVDALR	6708400	11262000	5597300	3248900	3264000	8311300	3904900	6564200	2353800		3741000	3427500	7945100	5500300	7546600	2558000	1571300	3075300	9976000	7165900
TCV_RdRP	DSYSTTQWANEK	684100	942000	767940	1092400	990900	573910	554190	1063900	1073000	876650	824800	822110	738390	1880300	1925100	634310	734830	1130900	2255400	1721800
TCV_RdRP	NFGPLAGDYK	1046900	1046600	1185600	1160800	1828900	991820	909070	1350400	1433600	1299000	961670	957140	966320	1618800	2222600	1023200	1577500	2423300	3645500	1699400
TCV_P38	FASDGAQWAIK	57197000000	60392000000	71277000000	68191000000	73850000000	40524000000	52865000000	69098000000	47105000000	65667000000	33903000000	36597000000	49357000000	60727000000	73682000000	41057000000	59384000000	69909000000	94977000000	66950000000
TCV_P38	GWSTLTSR	7222000000	8726200000	11981000000	12380000000	17579000000	4982000000	11650000000	11096000000	11297000000	18421000000	4793800000	7079800000	9405500000	12796000000	16213000000	8174200000	11644000000	22879000000	33059000000	13263000000
TCV_P38	LSPVAQPVQK	127890000000	135950000000	169320000000	166890000000	176650000000	100070000000	120290000000	169730000000	169620000000	173990000000	72284000000	100660000000	126730000000	150670000000	168290000000	87593000000	145190000000	145040000000	246140000000	177670000000
TCV_P38	LSAPVALAYR	129620000000	152800000000	173170000000	173130000000	255700000000	102630000000	152460000000	199350000000	149970000000	170930000000	81465000000	90463000000	138470000000	155770000000	245030000000	113710000000	217730000000	249450000000	363210000000	202590000000
TCV_P38	SGSELITTLK	92521000000	79970000000	114430000000	82079000000	153450000000	62751000000	58681000000	65267000000	87905000000	128940000000	45960000000	51580000000	88992000000	84682000000	147280000000	87141000000	113140000000	144640000000	202940000000	111470000000
TCV_P38	YTTAVLNPSEPGTFNQLIK	7057400000	9733300000	9103500000	4320800000	13170000000	5275900000	5030400000	7239000000	4095100000	9870500000	5784500000	6153300000	8370000000	10529000000	15295000000	8547800000	20821000000	31990000000	27512000000	19946000000
TCV_P38	FVADGISDPK	36534000000	48707000000	56640000000	52434000000	72124000000	34298000000	54930000000	61124000000	53084000000	78760000000	33368000000	37056000000	47479000000	50663000000	60724000000	36311000000	48835000000	70123000000	79751000000	63748000000
TCV_P38	VEYTVQLK	33879000000	41303000000	54467000000	56338000000	51876000000	29065000000	33365000000	45799000000	32087000000	58092000000	26199000000	30554000000	37652000000	47861000000	64325000000	25079000000	32998000000	45185000000	79483000000	57873000000
TCV_P38	TGSTSDAQIGDFAGVK	79757000000	121980000000	124130000000	143250000000	201530000000	72798000000	91865000000	115890000000	127970000000	132810000000	68462000000	85980000000	93036000000	117280000000	153250000000	85712000000	171240000000	172650000000	273100000000	136540000000
tr|D7LXP0|D7LXP0_ARALL	GVTAFGFDLVR	1398700000	1580100000	1207200000	260210000	3258200000	1903500000	634890000	1639300000	565990000	2116000000	2158400000	1489700000	1391700000	1236200000	1773700000	666790000	763780000	1987100000	1407600000	1285100000
tr|D7LXP0|D7LXP0_ARALL	YLFAGVVDGR	3324700000	3958600000	2506300000	2167300000	2604200000	3805300000	2895000000	3288800000	2464100000	4394300000	3637900000	2616300000	2919100000	2588500000	3273300000	1721000000		3754100000	3639200000	3785600000
tr|D7LXP0|D7LXP0_ARALL	GGIGVIQIDEAALR	2383500000	2749400000	2014300000	778480000	2310500000	2721200000	1699900000	2439400000	1832700000	3263400000	2651000000	2241400000	2089200000	1850000000	2592800000	1557300000	2733700000	4955800000	2857400000	2475900000
tr|D7LXP0|D7LXP0_ARALL	IPSSEEIADR	6518000000	6061100000	4699600000	4747200000	6117000000	4146800000	5408100000	6422900000	5348400000	7725100000	4050200000	5384500000	4650100000	4234600000	5643600000	2138500000	5707200000	5786500000	6218300000	6546600000
tr|D7LXP0|D7LXP0_ARALL	YTEVKPALK	1042300000	605060000	490280000	524230000	824230000	584970000	529630000	1017500000	805890000	1162100000	671580000	856800000	572570000	595190000	488080000	276190000	625990000	633860000	560130000	507520000
sp|O23255|SAHH1_ARATH	TEFGPSQPFK	2440800000	1527600000	1835800000	1653100000	2088800000	1432200000	2039900000	1920200000	1203100000	1037700000	1294800000	975820000	1123700000	1376400000	1500100000	772110000	1814700000	1657500000	2013800000	1481600000
sp|O23255|SAHH1_ARATH	AGIIVLAEGR	1630400000	1434200000	1567600000	1135000000	1605100000	1481700000	1544400000	1496200000	982420000	999430000	1450000000	1249000000	1320800000	1403000000	1635000000	671800000	1618400000	1637400000	2532900000	1672300000
sp|O23255|SAHH1_ARATH	VALLHLGK	18127000	32505000	27976000	30357000	30748000	23933000	52665000	26913000	18768000	25822000	26518000	26233000	32063000	36544000	41604000	16217000	28767000	27454000	65880000	51349000
sp|Q9FVT2|EF1G2_ARATH	ALIAAEYAGVK	430690000	432220000	340940000	372120000	540480000	490580000	320740000	433340000	365790000	418470000	406770000	338110000	280230000	356340000	439130000	274480000	588970000	606690000	726760000	457040000
sp|Q9FVT2|EF1G2_ARATH	FTSAFPHVER	30597000	36711000	25578000	25676000	83707000	37278000	79593000	29657000	20761000	34596000	36964000	28180000	17503000	28597000	32683000	16928000	28260000	115130000	156430000	29877000
sp|Q9FVT2|EF1G2_ARATH	AAPVAEAPKPAEEEEAPKPK	104250000	92953000	73845000	75939000	99549000	67773000	76513000	120910000	127070000	101540000	62671000	95393000	69126000	71427000	54215000	30753000	85245000	105030000	132570000	108580000
sp|Q9ASR1|EF2_ARATH	FGVVESK	519560000	484570000	362830000	427890000	452300000	418300000	401250000	579540000	542460000	462740000	342900000	479800000	420210000	478570000	354030000	211140000	500750000	525090000	558350000	667710000
sp|Q9ASR1|EF2_ARATH	EVDAHPIR	214200000	156770000	85675000	171100000	144480000	90847000	158240000	220110000	159280000	173960000	88092000	232710000	68740000	162110000	68128000	39523000	186390000	182490000	219690000	88161000
sp|Q9ASR1|EF2_ARATH	SDPVVSFR	295250000	308110000	205550000	263620000	240010000	320710000	244520000	258230000	244060000	232800000	365980000	294310000	219740000	259410000	243770000	166600000	263030000	239610000	268830000	277640000
sp|Q9SAK4|SSDH_ARATH	ITFTGSTAVGK	22858000	23510000	20849000	19422000	34623000	19353000	30934000	28969000	22573000	51100000	22089000	21990000	22585000	27669000	31302000	15172000	17593000	34778000	51940000	29877000
sp|Q9SAK4|SSDH_ARATH	VLVQDGIYDK	30988000	31925000	24018000	31507000	22117000	26296000	27559000	34324000	30473000	53488000	36717000	32647000	30256000	35499000	44935000	24680000	42852000	55897000	48621000	41800000
sp|Q9SAK4|SSDH_ARATH	DGTTQGPLINDAAVQK	55746000	39859000	42437000	35305000	46404000	34549000	51975000	41552000	40599000	67877000	31111000	35144000	39379000	41141000	52101000	29057000	53738000	54346000	53460000	42928000
sp|Q9SAK4|SSDH_ARATH	VETFVQDAVSK	59986000	35275000	43014000	34204000	56862000	32458000	58421000	57021000	38694000	55842000	29092000	30901000	34145000	36322000	48630000	22817000	69358000	73522000	102930000	46522000
sp|Q9SAK4|SSDH_ARATH	EEIFGPVAPLIR	44106000	62883000	43337000	15891000	92283000	63410000	38259000	71360000	54051000	106240000	55285000	60679000	65248000	56459000	86726000	47648000	38032000	155830000	105180000
sp|Q9C5A9|ATPBO_ARATH	VVDLLAPYQR	1250600000	1451000000	1040200000	943560000	929320000	1292200000	1068300000	1162100000	1140600000	1529100000	1241300000	1187300000	1028300000	1163700000	1292000000	772710000	954820000	1889900000	1572100000	1274200000
sp|Q9C5A9|ATPBO_ARATH	FTQANSEVSALLGR	590730000	775440000	476390000	324680000	502630000	648330000	519090000	692700000	491600000	808550000	601550000	598660000	542320000	578170000	719440000	411550000	336070000	895290000	918950000	791570000
sp|Q9C5A9|ATPBO_ARATH	QISELGIYPAVDPLDSTSR	74723000	85289000	71058000	22325000	408530000	85077000	53830000	78217000	49698000	98921000	90865000	72171000	78862000	74799000	104430000	60515000	176150000		155430000	114140000
sp|P38418|LOX2_ARATH	ANIEQEGNTVK	366500000	396260000	242860000	387290000	318410000	187140000	398270000	593610000	520660000	474060000	197760000	464030000	368640000	502410000	304180000	193070000	491820000	547770000	711720000	451030000
sp|P38418|LOX2_ARATH	GLDDIADIR	352440000	404870000	316880000	500190000	370880000	362900000	420020000	559090000	559570000	511830000	359090000	513760000	395390000	539260000	593040000	387920000	435530000	620150000	627530000	389970000
sp|P38418|LOX2_ARATH	ITVEDYAQR	568970000	649220000	543630000	826230000	755210000	586220000	973590000	836130000	877850000	760980000	602770000	793530000	582170000	762250000	887760000	571830000	733050000	1453800000	1610600000	695040000
sp|P38418|LOX2_ARATH	DAGLLPLLPR	1268000000	835050000	560740000	353680000	1185300000	783650000	723160000	974700000	979740000	950070000	864150000	969780000	734770000	1007100000	1086900000	736720000		1895100000	1097000000	746500000
sp|P38418|LOX2_ARATH	LQYLEGVIDER	301590000	433600000	312340000	295860000	281280000	365160000	376930000	492310000	460240000	528330000	358620000	499650000	390300000	520010000	583900000	323520000	216680000	1294200000	717590000	455100000
avrg area P28 (4pep)		81944250	88585575	119910500	79197750	243747000	63459025	81545500	142253000	108678250	193538250	78506875	106829250	139198125	147146000	283405000	101906875	53818500	237157500	298074500	220645750
avrg area P8 (3pep)		826778700	710250200	3.11952e+08	2.37626e+08	200573500	5.30868e+08	3.22662e+08	4.1302e+08	2.70366e+08	4.31421e+07	5.45861e+08	3.27704e+08	1.80161e+08	1.78843e+08	1.47291e+08	1.84974e+08	5.41347e+08	6.23468e+08	8.21525e+08	2.60194e+08
avrg area RdRP(4pep)		2743950	3974575	2505160	2062500	2788925	3.01133e+06	2279890	2953750	1998000	858562	1.89549e+06	1.76649e+06	2.94408e+06	2989725	3985325	1.54885e+06	1.55458e+06	2710150	5432650	3493050
avrg area P38 (9pep)		6.35197e+10	7.32846e+10	8.71687e+10	8.43348e+10	112881000000	5.0266e+10	6.45707e+10	8.27326e+10	7.59037e+10	9.30534e+10	41357700000	4.95692e+10	6.66102e+10	7.67753e+10	1.04899e+11	5.48139e+10	9.12202e+10	1.05763e+11	1.55575e+11	94450000000
avrg area D7LXP0 (5pep)		2933440000	2990852000	2183536000	1695484000	3022826000	2632354000	2233504000	2961580000	2203416000	3732180000	2633816000	2517740000	2324534000	2100898000	2754296000	1271956000	1966134000	3423472000	2936526000	2920144000
avrg area SAHH1 (3pep)		1363109000	9.98102e+08	1143792000	9.39486e+08	1.24155e+09	9.79278e+08	1.21232e+09	1147771000	7.34763e+08	6.87651e+08	9.23773e+08	750351000	825521000	938648000	1.0589e+09	486709000	1.15396e+09	1.10745e+09	1.53753e+09	1.06842e+09
avrg area EF1G2 (2pep)		1.88512e+08	1.87295e+08	1.46788e+08	1.57912e+08	2.41245e+08	1.98544e+08	1.58949e+08	1.94636e+08	171207000	1.84869e+08	1.68802e+08	1.53894e+08	1.22286e+08	1.52121e+08	1.75343e+08	107387000	2.34158e+08	2.75617e+08	3.38587e+08	198499000
avrg area EF2 (3pep)		3.43003e+08	3.16483e+08	2.18018e+08	2.87537e+08	278930000	276619000	2.68003e+08	3.52627e+08	3.15267e+08	2.89833e+08	2.65657e+08	3.35607e+08	236230000	300030000	221976000	1.39088e+08	3.16723e+08	315730000	3.48957e+08	3.44504e+08
avrg area SSDH (5pep)		42736800	38690400	34731000	27265800	50457800	35213200	41429600	46645200	37278000	66909400	34858800	36272200	38322600	39418000	52738800	27874800	44314600	74874600	72426200	32225400
avrg area ATPBO (3pep)		6.38684e+08	7.70576e+08	529216000	4.30188e+08	6.13493e+08	6.75202e+08	5.47073e+08	644339000	5.60633e+08	8.1219e+08	6.44572e+08	619377000	5.49827e+08	6.05556e+08	705290000	414925000	4.89013e+08	9.28397e+08	882160000	7.26637e+08
avrg area LOX2 (5pep)		571500000	543800000	395290000	472650000	582216000	457014000	578394000	691168000	679612000	645054000	476478000	648150000	494254000	666206000	691156000	442612000	375416000	1162204000	952888000	547528000
avrg. Area all ref (27pep)		9.41491e+08	9.17506e+08	7.14857e+08	6.11169e+08	9.49885e+08	8.17603e+08	7.74342e+08	9.50272e+08	7.42808e+08	1.04955e+09	8.07877e+08	8.03531e+08	7.26902e+08	7.46993e+08	8.98477e+08	4.54017e+08	6.87581e+08	1.16376e+09	1.08996e+09	9.16085e+08
P28 NORM_LOX2		0.143385	0.162901	0.303348	0.167561	0.418654	0.138856	0.140986	0.205815	0.159912	0.300034	0.164765	0.164822	0.281633	0.220872	0.410045	0.23024	0.143357	0.204058	0.312812	0.402985
P28 NORM_all		0.0870367	0.0965504	0.167741	0.129584	0.256607	0.0776159	0.105309	0.149697	0.146307	0.184401	0.0971768	0.13295	0.191495	0.196984	0.315428	0.224456	0.0782722	0.203786	0.273472	0.240857
P8 NORM_LOX2		1.44668	1.30609	0.789173	0.502752	0.3445	1.1616	0.557859	0.597568	0.397824	0.0668814	1.14562	0.5056	0.364512	0.26845	0.213108	0.417914	1.44199	0.536453	0.862142	0.475217
P8 NORM_all		0.878159	0.774109	0.436384	0.388806	0.211156	0.649298	0.416692	0.434634	0.363979	0.0411053	0.675674	0.407831	0.247848	0.239417	0.163934	0.407417	0.787321	0.535737	0.753719	0.284029
RdRp NORM_LOX2		0.00480131	0.00730889	0.00633752	0.00436369	0.00479019	0.00658915	0.00394176	0.00427356	0.00293991	0.00133099	0.00397813	0.00272543	0.00595661	0.00448769	0.00576617	0.00349935	0.00414096	0.00233191	0.00570125	0.00637967
RdRp NORM_all		0.00291447	0.00433193	0.00350442	0.00337468	0.00293607	0.00368312	0.00294429	0.00310832	0.00268979	0.000818028	0.00234626	0.00219841	0.00405017	0.00400234	0.00443564	0.00341145	0.00226094	0.00232879	0.00498426	0.00381302
P38 NORM_LOX2		111.146	134.764	220.518	178.43	193.882	109.988	111.638	119.7	111.687	144.257	86.7988	76.478	134.769	115.243	151.773	123.842	242.984	91.002	163.266	172.503
P38 NORM_all		67.4672	79.8737	121.939	137.989	118.836	61.4797	83.3879	87.062	102.185	88.6602	51.1931	61.6893	91.6357	102.779	116.752	120.731	132.668	90.8804	142.734	103.102
