## Supplemental Table 3 for "Metabolic enzymes moonlight as selective autophagy receptors to protect plants against viral-induced cellular damage"

### Sheet: TYMV_export
Table S3: Normalized peptide areas for PRM experiment in TYMV infected samples
Protein	Peptide	20220721_atg2_6dpi Normalized Area	20220721_atg2_8dpi Normalized Area	20220728_atg2_10dpi Normalized Area	20220728_atg2_12dpi Normalized Area	20220728_atg2_14dpi Normalized Area	20220721_Col_6dpi Normalized Area	20220721_Col_8dpi Normalized Area	20220721_Col_10dpi Normalized Area	20220721_Col_12dpi Normalized Area	20220721_Col_14dpi Normalized Area	20220728_atg5_6dpi Normalized Area	20220728_atg5_8dpi Normalized Area	20220728_atg5_10dpi Normalized Area	20220726_atg5_12dpi_rem2 Normalized Area	20220726_atg5_14dpi_rem Normalized Area	20220726_atg11_6dpi Normalized Area	20220726_atg11_8dpi Normalized Area	20220721_atg11_10dpi Normalized Area	20220728_atg11_12dpi Normalized Area	20220728_atg11_14dpi Normalized Area
tr|D7LXP0|D7LXP0_ARALL	GVTAFGFDLVR	15691000000000	27491000000000	20288000000000	28496000000000	22684000000000	9853100000000	8790500000000			14036000000000	20149000000000	18230000000000	17827000000000	21475000000000	24503000000000	17403000000000	17428000000000	21764000000000	19859000000000	19726000000000
tr|D7LXP0|D7LXP0_ARALL	YLFAGVVDGR	26077000000000	25960000000000	16573000000000	25691000000000	19477000000000	18651000000000	21441000000000		23379000000000	23199000000000	20307000000000	17116000000000	18231000000000	20234000000000	19660000000000	16493000000000	18211000000000	18511000000000	17241000000000	16093000000000
tr|D7LXP0|D7LXP0_ARALL	IPSSEEIADR	18495000000000	17725000000000	21237000000000	27422000000000	27869000000000	13066000000000	9523100000000	13290000000000	14077000000000	16428000000000	21596000000000	21397000000000	18268000000000	9598200000000	15816000000000	9312100000000	32589000000000	39129000000000	20790000000000	16886000000000
tr|D7LXP0|D7LXP0_ARALL	YTEVKPALK	5496100000000	5372500000000	3425600000000	3938300000000	4211900000000	3818600000000	2654700000000	3256800000000	3168600000000	3738300000000	3121100000000	3520400000000	3057300000000	2443500000000	3025400000000	3843200000000	5650600000000	5288300000000	2952100000000	2262800000000
sp|O23255|SAHH1_ARATH	TEFGPSQPFK	6705900000000		5044600000000	7350800000000	6707900000000	3956500000000	3563400000000	5207400000000	5079200000000	6210800000000	4593900000000	4822900000000	4956800000000	3705700000000	4455800000000	3176800000000	4716300000000	5758500000000	4905200000000	4983000000000
sp|O23255|SAHH1_ARATH	AGIIVLAEGR	17698000000000		12942000000000	17825000000000	16066000000000	20247000000000	11434000000000	13335000000000		13806000000000	10904000000000	10422000000000	14050000000000	12187000000000	13125000000000	8108400000000	9269900000000	9891200000000	12082000000000	12678000000000
sp|O23255|SAHH1_ARATH	VALLHLGK	1482300000000	270000000000	282150000000	686520000000	494780000000	1402500000000	1386000000000	1611600000000	1690400000000	1980700000000	382810000000	367790000000	435250000000	547190000000	600360000000	424100000000	793980000000	949910000000	541910000000	566580000000
sp|Q9FVT2|EF1G2_ARATH	VPVLETPEGPIFESNAIAR	657510000000	668550000000	430560000000	526560000000	1298500000000	494560000000	465880000000	502150000000	550470000000	673110000000	239470000000	247250000000	369650000000	278410000000	383600000000	224960000000	491510000000	445850000000	315210000000	376670000000
sp|Q9FVT2|EF1G2_ARATH	FTSAFPHVER	405020000000	326510000000	147960000000	176390000000	184280000000	168730000000		186980000000	261910000000	308430000000	157610000000	99254000000	153470000000	106020000000	126150000000	103860000000	465790000000	394310000000	163370000000	182070000000
sp|Q9FVT2|EF1G2_ARATH	AAPVAEAPKPAEEEEAPKPK	2242000000000	1894900000000	1107700000000	1234200000000	1464200000000	1626000000000	1891400000000	1674600000000	2048800000000	2052600000000	912680000000	708780000000	994200000000	923680000000	1044000000000	834410000000	1649400000000	2170200000000	988040000000	843140000000
sp|Q9ASR1|EF2_ARATH	FGVVESK	17661000000000	17702000000000	6493700000000	8995900000000	7720600000000	16994000000000	16111000000000	18609000000000	17850000000000	16465000000000	6570000000000	6400200000000	6805800000000	8082400000000	9357900000000	5610800000000	15289000000000	15295000000000	7469400000000	7362800000000
sp|Q9ASR1|EF2_ARATH	EVDAHPIR	4774900000000	4714000000000	862680000000	1124300000000	1015800000000	3291900000000	3580800000000	3875000000000	4150300000000	4595100000000	954850000000	867880000000	1045300000000	1614000000000	1296400000000	1020900000000	1043400000000	1108000000000	1210000000000	1194100000000
sp|Q9ASR1|EF2_ARATH	SDPVVSFR	14687000000000	15319000000000	4963700000000	6907800000000	6417600000000	13394000000000	8264100000000	10166000000000	9714900000000	10430000000000	4324400000000	4579200000000	5504800000000	5565800000000	5727400000000	4018700000000	8459700000000	6420200000000	4840800000000	4677400000000
sp|Q9SAK4|SSDH_ARATH	VLVQDGIYDK	148850000000	148700000000	153750000000	217830000000	184810000000	107160000000	83485000000	100500000000	116990000000	146050000000	134710000000	133740000000	153920000000	109290000000	117970000000	100600000000	155660000000	138090000000	133640000000	146730000000
sp|Q9SAK4|SSDH_ARATH	VETFVQDAVSK	121310000000	115690000000	105950000000	171500000000	142650000000	72474000000	69498000000	82264000000	93025000000	116840000000	93842000000	90100000000	112200000000	75014000000	82115000000	67694000000	103300000000	124400000000	91828000000	94077000000
sp|Q9SAK4|SSDH_ARATH	EEIFGPVAPLIR	537060000000	514560000000	320110000000	480980000000	372490000000	416230000000	423470000000	453070000000	483570000000	525630000000	269350000000	267390000000	315200000000	341520000000	364740000000	295060000000	257910000000	263600000000	299530000000	286600000000
sp|Q9C5A9|ATPBO_ARATH	VVDLLAPYQR	6430100000000	6156300000000	7541300000000	12347000000000	8853000000000	4371500000000	4028700000000	5352700000000	5877200000000	6041000000000	5023400000000	5513800000000	7462200000000	5340600000000	7501700000000	3734500000000	5871800000000	5737800000000	5569300000000	6624500000000
sp|Q9C5A9|ATPBO_ARATH	FTQANSEVSALLGR	9904200000000	8951100000000	2181000000000	4223000000000	5741500000000	10046000000000	8899500000000	10445000000000	10094000000000	10348000000000	2128100000000	2301200000000	2289700000000	3514800000000	3313200000000	1928100000000	1822600000000	2314000000000	2645100000000	2343600000000
sp|Q9C5A9|ATPBO_ARATH	QISELGIYPAVDPLDSTSR	768880000000	775520000000	280370000000	395510000000	483660000000	685740000000	830910000000	1020800000000	838180000000	1032800000000	209690000000	284500000000	350350000000	224410000000	360420000000	210940000000	257490000000	484320000000	451920000000	383590000000
sp|P38418|LOX2_ARATH	ANIEQEGNTVK	563240000000	521600000000	605330000000	368980000000	447580000000	249480000000	385200000000	390220000000	509970000000	704480000000	526260000000	445400000000	398610000000	369170000000	306090000000	324470000000	470220000000	486940000000	367430000000	305830000000
sp|P38418|LOX2_ARATH	GLDDIADIR	6026400000000	4937100000000	3622200000000	2103800000000	2927800000000	4105500000000	2656300000000	2582500000000	3017600000000	4101900000000	2192900000000	2624900000000	2499800000000	2396100000000	2080600000000	1753000000000	1591200000000	1414200000000	2157100000000	2019200000000
sp|P38418|LOX2_ARATH	ITVEDYAQR	3633700000000	2900300000000	3819100000000	2019400000000	2973000000000	1760800000000	1336800000000	1424100000000	1778900000000	2498100000000	2460300000000	1870100000000	2280700000000	1426100000000	1823400000000	1172600000000	3306100000000	1924500000000	1440000000000	1785000000000
sp|P38418|LOX2_ARATH	DAGLLPLLPR	7666300000000	6222900000000	5883100000000	2978300000000	4338100000000	4048800000000	3129600000000	2926400000000	3952300000000	4548700000000	3822700000000	4467400000000	3867100000000	3816600000000	2946300000000	3066300000000	3677600000000	2709000000000	3319700000000	2670600000000
sp|P38418|LOX2_ARATH	LQYLEGVIDER	2067700000000	1605800000000	2651300000000	1470700000000	1969200000000	1062700000000	887030000000	877680000000	1035400000000	1399200000000	1533900000000	1094000000000	1654900000000	1221500000000	1355500000000	726310000000	1065800000000	1024600000000	1395400000000	1239700000000
TYMV_69K	SLSAPDSR	1686500000000	2352800000000	971790000000	668710000000	670060000000	1335200000000	2219200000000	1924300000000	2121200000000	2251000000000	669170000000	794360000000	1047100000000	1044500000000	1210500000000	416240000000	1503400000000	1195700000000	1173900000000	1176100000000
TYMV_69K	LPGIEELPPAPQR	11875000000000		11757000000000	10873000000000	12800000000000	6539000000000		14577000000000	17274000000000	18909000000000	8358300000000	7234700000000	8651000000000	9249700000000	10230000000000	5111000000000	8330300000000	12545000000000	10951000000000	9751700000000
TYMV_69K	SDVLPSLPDHGPVLAETKPR	4463400000000		5221000000000	5372600000000	5502600000000	3997700000000	6014500000000		8914500000000		3484500000000	5249100000000	5257800000000	5015900000000	5602200000000	3394500000000	3945300000000			5598300000000
TYMV_69K	LGQPANLR	3733200000000	3995800000000	1781000000000	1516700000000	1737000000000	3256500000000	3614100000000	3125400000000	3815100000000	4543300000000	1299300000000	1443200000000	1891000000000	2426300000000	2082000000000	983940000000	2666100000000	4932300000000	1876700000000	1846000000000
TYMV_69K	SLPEATLAPSYR	1756800000000	2134100000000	2204800000000	1581900000000	2382600000000	1016700000000	1946100000000	1662900000000	2085100000000	2423200000000	1445300000000	1413500000000	2246900000000		1589000000000	713650000000	1024700000000	2272900000000	1807200000000	1961700000000
TYMV_69K	SYPLLPNPPAALPSIAYTSSR		590700000000	176630000000	216700000000	172210000000				656560000000		78544000000	107440000000	119880000000	292340000000	206480000000	54678000000	76186000000	188960000000	137290000000	150260000000
TYMV_69K	IHHSLPK	175860000000	185600000000	40761000000	34079000000	40937000000	124090000000	177120000000	134430000000	200490000000	231740000000	36223000000	39673000000	54283000000	65563000000	69622000000	34736000000	45519000000	63428000000	58470000000	61808000000
TYMV_69K	GAIPQEGPPPPPR	1626500000000	2003900000000	3223600000000	2490400000000	3001200000000	989590000000	1978100000000	1547700000000	1957000000000	2305300000000	1939100000000	2424200000000	3427200000000	3367600000000	3360900000000	1138900000000	2965400000000	5737400000000	2954400000000	2950500000000
TYMV_69K	ASESCIASPSTDIAPLDSDPVLSVR	537690000000	544870000000	259340000000	192550000000	286770000000	363370000000	532080000000	401140000000	465730000000	651120000000	102320000000	135440000000	249790000000	150290000000	209830000000	65971000000	104750000000	249260000000	155640000000	190720000000
TYMV_69K	TEVHAPER	450060000000	523570000000	118360000000	80747000000	112830000000	294440000000	477160000000	324490000000	467710000000	576740000000	92949000000	92937000000	110850000000	185730000000	178340000000	67378000000	107220000000	172740000000	156010000000	160470000000
TYMV_140K	DPSLHPILESTVDSIR			345330000000	392850000000	526280000000	331680000000		732260000000	853100000000		106510000000	145010000000	368660000000	208000000000	325350000000	94148000000	220180000000	402030000000	273930000000	536470000000
TYMV_140K	SSIQTYPWSIPK	1149100000000		640000000000	741740000000	863600000000	1183100000000		2872500000000		4334000000000	336200000000	494100000000	738790000000	1143400000000	1160300000000	337960000000	424610000000	787130000000	774760000000	862370000000
TYMV_140K	LYTYTTTR	1238500000000	1529600000000	1239800000000	1343400000000	1682000000000	1204200000000	1211700000000	2321600000000	2399000000000	3910000000000	682050000000	942080000000	1295200000000	1255300000000	1376100000000	466910000000	1570900000000	2264400000000	1133300000000	1453800000000
TYMV_140K	LDVVSFR	3339400000000	5181400000000	2308500000000	2781100000000	3295600000000	4372300000000	5316600000000	8122300000000	7512600000000	10482000000000	1184500000000	1991300000000	2902100000000	3531900000000	3148100000000	1220000000000	1737100000000	2803600000000	2997900000000	3141900000000
TYMV_140K	IPDAIELPQATFLQQPLR	996150000000	1582800000000	1348800000000	1882300000000	1484300000000	1165500000000	2138600000000	3762500000000	3394700000000	4025600000000	344620000000	547890000000	825430000000	1095800000000	885530000000	372100000000	596080000000	1625200000000	1255900000000	1529700000000
TYMV_140K	TSDPAAFVR	5776700000000	7766400000000	4235300000000	4149800000000	5748200000000	6177000000000	5317400000000	9428600000000	9711500000000	15814000000000	2132000000000	2970100000000	4268200000000	4337400000000	4637500000000	1535400000000	5800100000000	7180100000000	3715300000000	4940600000000
TYMV_140K	FLPLPIPLAEVR			15283000000000	26855000000000	29723000000000	9033200000000	55794000000000	72847000000000	80397000000000	118100000000000	7123400000000	6655500000000	11401000000000	26031000000000	26281000000000	5357200000000	5280900000000	26333000000000	28811000000000	35145000000000
TYMV_140K	LPHALQK	6927200000000	8639100000000	1763500000000	1607800000000	2876600000000	5094900000000	8983700000000	11897000000000	13915000000000	20240000000000	1322500000000	2034700000000	3053700000000	3444100000000	3903000000000	1254200000000	4119700000000	3389300000000	2909200000000	3744200000000
TYMV_140K	TTAFLPFIPTTSTAPPDR	41896000000000	51950000000000	37354000000000	34636000000000	48857000000000	31887000000000	46222000000000	84463000000000	79364000000000	112530000000000	18529000000000	21638000000000	34450000000000	38888000000000	39403000000000	16957000000000	22314000000000	36627000000000	34420000000000	39474000000000
TYMV_140K	YPENTATFLTR	60151000000000	67491000000000	33267000000000	33928000000000	38978000000000	45469000000000	60549000000000	74509000000000		101800000000000	20518000000000	27377000000000	36525000000000	37725000000000	42435000000000	27561000000000	28296000000000	30205000000000	36648000000000	35641000000000
TYMV_140K	VSEEHLWESLQTILPDSQLR	21272000000000		9147700000000	10544000000000	21482000000000	11198000000000	24503000000000	26702000000000	38850000000000	48048000000000	4309000000000	6668100000000	8293000000000	15117000000000	10614000000000	12610000000000	10107000000000	14854000000000	13344000000000	17737000000000
TYMV_140K	GPILFGPSDTIK	37486000000000	47828000000000	24485000000000	22448000000000	31511000000000	41978000000000	53724000000000	76775000000000	75236000000000	99521000000000	14760000000000	18049000000000	29816000000000	28961000000000	29288000000000	13294000000000	20059000000000	23698000000000	27624000000000	30611000000000
TYMV_140K	LLGSQPSAK	7853200000000		4785900000000	5914600000000	5276000000000	7788300000000	7395300000000	11138000000000	12944000000000	14494000000000	5060300000000	5069400000000	6810800000000	3944600000000	4174200000000	4129000000000	9181500000000	9289400000000	6240800000000	5671100000000
TYMV_140K	GHPSDPLIR	15616000000000	9397700000000	3404100000000	5103100000000	4626700000000	14537000000000	13290000000000	12809000000000	14125000000000	15281000000000	6749300000000	6638800000000	5198100000000	5681300000000	6542200000000	4445900000000	10319000000000	8326300000000	4611800000000	6564200000000
TYMV_140K	FNTWESSILK	9388500000000		5165300000000	2739200000000	4415700000000	9570200000000	10040000000000	10859000000000	7928900000000	10206000000000	5809800000000	4450100000000	6407500000000	6474400000000	5427600000000	5206800000000	7333300000000	6089800000000	5190500000000	5428700000000
TYMV_140K	ILVIDEIYK	13938000000000	8844300000000	4069300000000	4390300000000	2996700000000	17170000000000	13206000000000	21206000000000	15209000000000	13680000000000	10011000000000	4132300000000	4943500000000	4217400000000	4204400000000	4159400000000	4823200000000	5270200000000	3632700000000	3722100000000
TYMV_140K	LPSETLR	34911000000000		10102000000000	14257000000000	6953000000000	30478000000000	35072000000000	25124000000000	33434000000000	33257000000000	16580000000000	9873100000000	11693000000000	10956000000000	9855400000000	11166000000000	27983000000000	19743000000000	10185000000000	11902000000000
TYMV_140K	WLSSANGLVALTR	4589200000000		2158300000000	1988900000000	3044600000000	2269100000000	7655500000000	9445100000000	11267000000000	9795300000000	3136900000000	2235700000000	2966500000000	4058900000000	2800100000000	3109100000000	2159900000000	3382000000000	2652000000000	2420900000000
TYMV_66K_RdRP	DFVTVNPTLPDQGPETR	1509000000000	369540000000	1797000000000	812480000000	1876700000000	719610000000	1538500000000	1872100000000	1308700000000	2346400000000	902300000000	1246000000000	1693400000000	285010000000	1053000000000	755140000000	789230000000	646400000000	1509000000000	1910000000000
TYMV_66K_RdRP	TQSTIVANASR	4144600000000	6732700000000	4781900000000	5101500000000	5424400000000	2560600000000	5240200000000	6765200000000	6063800000000	6998400000000	3496500000000	3678500000000	4431200000000	4277600000000	4290000000000	3667100000000	7223100000000	7674100000000	4476300000000	4329200000000
TYMV_66K_RdRP	NPLALFCK	456380000000	663390000000	913690000000	838750000000	921120000000	277390000000	1493700000000	1384100000000	1270800000000	2182200000000	268990000000	353300000000	2222400000000	1003600000000	702860000000	276600000000	790410000000	1335600000000	1063000000000	1100800000000
TYMV_66K_RdRP	LMIAADDDALDDR	2682700000000	2444600000000	5759800000000	6468700000000	5619000000000	980820000000	2995900000000	3525900000000	3244900000000	6119100000000	4062900000000	4291200000000	4923200000000	4954700000000	5986100000000	3039600000000	2139200000000	5418200000000	5621200000000	6879300000000
TYMV_66K_RdRP	NAMYLLPAK	95946000000000		20816000000000	14411000000000	23756000000000	88705000000000	71549000000000	63741000000000	73524000000000	72810000000000	30714000000000	29784000000000	27117000000000	24775000000000	20707000000000	40028000000000	41189000000000	30248000000000	26075000000000	23362000000000
TYMV_CP	ELAPQDR	9596700000000	88392000000000	7072300000000	5664300000000	6123300000000	8968000000000	216770000000000	131940000000000	113370000000000	86173000000000	3110000000000	6493900000000	6222900000000	12800000000000	17820000000000	2112200000000	6128000000000	15850000000000	27059000000000	18655000000000
TYMV_CP	TVTVATVLPTVPGPSPLTIR	1996900000000000			1118200000000000	1245500000000000	1853800000000000	2814700000000000	4449100000000000	3998400000000000	5151100000000000	332770000000000	580580000000000	670220000000000	943270000000000	806040000000000	299850000000000	667600000000000	1534400000000000	1309000000000000	1425800000000000
TYMV_CP	QPFQSEVLFAGTK	6129200000000000	8267200000000000	4956200000000000	4650300000000000	6812700000000000	5645600000000000	8843100000000000	1.3664e+16		1.655e+16	2218000000000000		5799900000000000	6533400000000000	7386600000000000	2349600000000000	3473600000000000	5057900000000000	5390000000000000	7056100000000000
TYMV_CP	CPLEMMNPR	495220000000000		473680000000000	477480000000000	819530000000000	296010000000000	690830000000000	1297100000000000	1837500000000000	3425600000000000	234930000000000	433230000000000	744990000000000	866110000000000	1066300000000000	190840000000000	450830000000000	843030000000000	901780000000000	1359700000000000
TYMV_CP	CPLEMMNPR	324990000000000	501570000000000	369530000000000	313630000000000	506620000000000	266950000000000	423970000000000	828280000000000	899220000000000	1462700000000000	146730000000000	251640000000000	412370000000000	522980000000000	563000000000000	129330000000000	452940000000000	728130000000000	530980000000000	615270000000000
TYMV_CP	DSIQYLDSPK	3465000000000000	5331700000000000	3194200000000000	3248000000000000	5088800000000000	2971900000000000	6172500000000000	9446500000000000	1.0307e+16	1.2665e+16	1422500000000000	2123300000000000	3598200000000000	4527500000000000	5195600000000000	1433700000000000	2323400000000000	4004100000000000	3687800000000000	4956200000000000
avrg area D7LXP0		16439775000000	19137125000000	15380900000000	21386825000000	18560475000000	11347175000000	10602325000000	4136700000000	10156150000000	14350325000000	16293275000000	15065850000000	14345825000000	13437675000000	15751100000000	11762825000000	18469650000000	21173075000000	15210525000000	13741950000000
avrg area SAHH1		8.62873e+12	90000000000	6.08958e+12	8.62077e+12	7.75623e+12	8.53533e+12	5.46113e+12	6718000000000	2.25653e+12	7332500000000	5293570000000	5204230000000	6.48068e+12	5.47996e+12	6.06039e+12	3903100000000	4.92673e+12	5.5332e+12	5.84304e+12	6075860000000
avrg area EF1G2		1101510000000	963320000000	5.62073e+11	6.45717e+11	9.82327e+11	7.63097e+11	785760000000	787910000000	9.53727e+11	1011380000000	4.36587e+11	3.51761e+11	5.05773e+11	4.36037e+11	5.17917e+11	3.87743e+11	868900000000	1.00345e+12	4.88873e+11	4.67293e+11
avrg area EF2		12374300000000	1.25783e+13	4.10669e+12	5676000000000	5.05133e+12	1.12266e+13	9.31863e+12	1.08833e+13	1.05717e+13	10496700000000	3949750000000	3.94909e+12	4.45197e+12	5087400000000	5.46057e+12	3.55013e+12	8.26403e+12	7.60773e+12	4.50673e+12	4.41143e+12
avrg area SSDH		2.69073e+11	259650000000	193270000000	2.90103e+11	2.33317e+11	1.98621e+11	192151000000	2.11945e+11	231195000000	262840000000	1.65967e+11	1.63743e+11	1.93773e+11	1.75275e+11	188275000000	1.54451e+11	172290000000	1.75363e+11	1.74999e+11	1.75802e+11
avrg area ATBO		5701060000000	5.29431e+12	3.33422e+12	5655170000000	5.02605e+12	5.03441e+12	4586370000000	5.60617e+12	5.60313e+12	5.80727e+12	2453730000000	2.69983e+12	3.36742e+12	3.0266e+12	3.72511e+12	1.95785e+12	2650630000000	2.84537e+12	2.88877e+12	3117230000000
avrg area LOX2		3991468000000	3237540000000	3316206000000	1788236000000	2531136000000	2245456000000	1678986000000	1640180000000	2058834000000	2650476000000	2107212000000	2100360000000	2140222000000	1845894000000	1702378000000	1408536000000	2022184000000	1511848000000	1735926000000	1604066000000
avrg area 69K		3288126250000	1541417500000	2575428100000	2302738600000	2670620700000	1.99073e+12	2119795000000	2962170000000	3795739000000	3986425000000	1750570600000	1893455000000	2305580300000	2.42199e+12	2473887200000	1198099300000	2076887500000	3.03974e+12	2.14118e+12	2384755800000
avrg area 140K		1.56781e+13	21021030000000	8.95016e+12	9.76128e+12	1.19078e+13	1.33837e+13	21901175000000	2.58341e+13	25408800000000	3.73834e+13	6.59417e+12	6.7729e+12	9.55314e+12	1.09484e+13	1.09145e+13	6.29312e+12	9.01808e+12	1.12372e+13	1.03567e+13	1.16959e+13
avrg area 66K		20947736000000	2552557500000	6813678000000	5526486000000	7519444000000	18648684000000	16563460000000	15457660000000	17082440000000	18091220000000	7888938000000	7870600000000	8077440000000	7059182000000	6547792000000	9553288000000	10426188000000	9064460000000	7748900000000	7516260000000
avrg area CP		2.07015e+15	3547215500000000	1800136460000000	1.63555e+15	2.41321e+15	1840538000000000	3193645000000000	4969486666666667	3431098000000000	6556762166666667	726340000000000	5.65874e+14	1.87198e+15	2.23434e+15	2.50589e+15	734238700000000	1229083000000000	2.03057e+15	1974436500000000	2.57195e+15
avrg area all refs (23 pep)		7.38872e+12	7.15681e+12	5.25922e+12	6.83269e+12	6.26284e+12	5.82132e+12	4862451000000	4.63666e+12	5.22703e+12	6.32112e+12	4.896e+12	4.69005e+12	4.91666e+12	4.59113e+12	5.19013e+12	3.65017e+12	5.85379e+12	6.24987e+12	4.83604e+12	4.597e+12
69K norm all		0.44502	0.215378	0.489697	0.337018	0.426423	0.341973	0.435952	0.638859	0.726175	0.630652	0.357551	0.403717	0.468932	0.527537	0.476652	0.328232	0.354793	0.486369	0.442754	0.518764
140K norm all		2.1219	2.93721	1.7018	1.42862	1.90134	2.29908	4.50414	5.57171	4.86104	5.91405	1.34685	1.4441	1.94301	2.38468	2.10293	1.72406	1.54055	1.79799	2.14156	2.54424
66K norm all		2.8351	0.356661	1.29557	0.808831	1.20064	3.20352	3.4064	3.3338	3.26809	2.86203	1.6113	1.67815	1.64287	1.53757	1.26158	2.61722	1.7811	1.45034	1.60232	1.63504
CP norm all		280.177	495.642	342.282	239.371	385.322	316.172	656.797	1071.78	656.414	1037.28	148.354	120.654	380.743	486.665	482.819	201.152	209.963	324.898	408.275	559.485
