## Supplemental Table 4 for "Metabolic enzymes moonlight as selective autophagy receptors to protect plants against viral-induced cellular damage"

### Sheet: ID963_TuMV_PRM_export
Table S4: Normalized peptide areas for PRM experiment in TuMV-6k2-Scarlet infected samples
Protein	Peptide	Peptide Modified Sequence	S1 Normalized Area	S2 Normalized Area	S3 Normalized Area	S4 Normalized Area	S5 Normalized Area	S6 Normalized Area	S7 Normalized Area	S8 Normalized Area	S9 Normalized Area	S10 Normalized Area	S11 Normalized Area	S12 Normalized Area	S13 Normalized Area	S14 Normalized Area	S15 Normalized Area	S16 Normalized Area
P1_protease	STTVTTVATSVAQPK	STTVTTVATSVAQPK	13509000	13024000	15502000	14950000	6927300	12557000	6880300	9280900	12893000	11258000	14474000	12453000	15381000	14565000	11108000	10605000
P1_protease	SSYGIAEDEK	SSYGIAEDEK	54300000	60172000	94447000	73366000	20506000	53355000	23037000	45976000	38124000	52587000	57717000	52136000	83933000	76671000	58603000	80089000
P1_protease	AQQPIILK	AQQPIILK	41272000	32078000	43475000	39252000	13962000	24098000	14222000	23361000		25546000	35895000	33500000	43388000	37668000	29905000	34573000
P1_protease	SANIEYIGK	SANIEYIGK	23365000	18877000	28945000	24659000	7906100	15212000	9094100	16795000	9847600	16782000	22792000	21404000	22828000	20896000	18475000	23197000
P1_protease	SPSEAFVIR	SPSEAFVIR	123920000	126890000	187210000	133780000	43261000	129080000	41611000	107510000	83701000	107780000	131750000	144920000	132020000	210200000	171410000	147200000
HcPro	HAVQILDR	HAVQILDR	2565500000	3134500000	6587200000	5532300000	734640000	1938100000	1413800000	3466800000	1190100000	4132400000	4292500000	7497000000	2897300000	4078500000	5061000000	6565500000
HcPro	GATVTGEEFSQATK	GATVTGEEFSQATK	4429300000	6566100000	13661000000	11513000000	1629100000	5243500000	3081700000	8524200000	2321900000	6136600000	9209300000	15622000000	5135600000	7822400000	11060000000	14235000000
HcPro	NGNFIWGER	NGNFIWGER	1886800000	3026000000	6342900000	6611600000	621250000	2213900000	1426800000	4112200000	883550000	3294400000	4498700000	6620300000	2994500000	4385200000	6517400000	9589400000
HcPro	YIDLPEIEENK	YIDLPEIEENK	3203600000	5102000000	9232500000	10416000000	942060000	3686700000	2106700000	8298500000	1519700000	5342200000	7063600000	9474900000	3728200000	7235900000	8469200000	11447000000
HcPro	VFYPDVANAELPR	VFYPDVANAELPR	13887000000	21132000000	39269000000	48216000000	4309200000	16446000000	11597000000	31861000000	7062600000	21666000000	30908000000	47552000000	20916000000	32440000000	34990000000	54370000000
HcPro	IIHVVDSYGSLSTGYHVLK	IIHVVDSYGSLSTGYHVLK	403390000	531060000	987230000	1491800000	145680000	409530000	222160000	769600000	192080000	600620000	789210000	1668200000	665990000	1105300000	1311500000	1738900000
P3	ANVNGPDDAATR	ANVNGPDDAATR	3808200000	3447100000	6693800000	4337500000	1448700000	2322400000	1380900000	2694900000			3310600000	2118000000	4236200000	4875000000	3257700000	4734400000
P3	DHSISILEK	DHSISILEK	267990000	340430000	406290000	371560000	107880000	201710000	117000000	299330000	139350000	277740000	318080000	369840000	372990000	388650000	337390000	474610000
P3	YSVSVMSSYER	YSVSVMSSYER	374280000	416160000	630580000	557410000	152400000	316740000	130650000	365730000	179800000	471830000	503850000	582560000	461890000	688000000	505710000	646210000
P3	YSVSVMSSYER	YSVSVM[+16]SSYER	113750000	169190000	274250000	218000000	64531000	133450000	67491000	214920000	63677000	126690000	151980000	204560000	133040000	174620000	154630000	200580000
P3	LDVEETER	LDVEETER	891120000	1198100000	1676900000	1198300000	408960000	816220000	412920000	888330000	599130000	991210000	1204200000	1323600000	1101800000	1195100000	1013600000	1430300000
6K1	QSEQELER	QSEQELER	150240000	127000000	215060000	154250000	67811000	96968000	57617000				127660000	73830000	177410000	156410000	108040000	161020000
6K1	GLVATVEPTVYHQ	GLVATVEPTVYHQ	168110000	174800000	195760000	180390000	79696000	113170000	58769000	122270000	111250000	131510000	181080000	149500000	221490000	229160000	161980000	198190000
CI	STGLPYHLSR	STGLPYHLSR	1327500000	1808000000	3810400000	3211200000	453950000	981830000	626770000	1657400000	617330000	1678900000	2163100000	3469400000	1847700000	2932500000	3723700000	2854800000
CI	QLSQAPFHQNTTLR	QLSQAPFHQNTTLR	3114800000	4276500000	8317000000	6456200000	885760000	2373100000	1735200000	3698500000	1235800000	3698400000	4827900000	6660400000	3255800000	5155100000	5672100000	7357700000
CI	VSATPPGR	VSATPPGR	5789300000	6833400000	15128000000	12671000000	1969300000	4298900000	2689800000	6048000000	2215400000	6488400000	7156100000	7604300000	5906500000	8911500000	9651800000	13083000000
CI	VGNIEITTSGTPSK	VGNIEITTSGTPSK	3625700000	5183500000	11140000000	9658100000	1325800000	3878300000	2123100000	6442400000	1837500000	4278800000	6475700000	10187000000	4613900000	6615800000	8903000000	12412000000
CI	VLPYLDTDSR	VLPYLDTDSR	10377000000	14781000000	30892000000	32665000000	3726000000	11897000000	6316200000	16553000000	4698400000	13787000000	18576000000	25555000000	14919000000	21495000000	24352000000	33475000000
CI	TSINYGER	TSINYGER	2765900000	5741700000	14259000000	10928000000	805650000	3878300000	2800300000	5981900000	2145100000	6265300000	6938600000	5107900000	5484200000	8819600000	8513300000	12056000000
VPg	MDLLGEDELDSNEIR	MDLLGEDELDSNEIR	2321400000	2849200000	3656900000	4247700000	721250000	3078100000	1188700000	2545100000	1342000000	3449600000	1675600000	2788900000	2343900000	3313500000	2877500000	5308800000
VPg	MDLLGEDELDSNEIR	M[+16]DLLGEDELDSNEIR	487810000	775680000	1230400000	1834400000	183470000	931520000	430270000	1016000000	318730000	877400000	394060000	779140000	647990000	938320000	641380000	1218200000
VPg	TIQAYYMNNK	TIQAYYMNNK	155450000	219040000	296940000	283650000	75374000	136320000	93989000	177260000		207330000	173690000	296370000	201370000	275360000	280000000	309920000
VPg	TIQAYYMNNK	TIQAYYM[+16]NNK	75972000	109410000	198280000	188140000	35744000	95440000	55929000	114340000		90748000	87851000	143000000	90025000	83515000	113140000	161180000
VPg	AQPINIDEVPR	AQPINIDEVPR	5890900000	7445600000	11675000000	10957000000	2630400000	5685900000	3046300000	6949100000	3416700000	6762800000	8218400000	11004000000	8616200000	10644000000	9988500000	12259000000
VPg	ANNELVPVDHE	ANNELVPVDHE	207320000	252890000	365260000	300830000	91276000	163940000	88243000	178770000	96374000	199620000	216590000	282210000	266670000	356260000	259710000	339660000
Nla-Pro	NNGELVIK	NNGELVIK	759420000	965940000	1651100000	1244900000	298170000	607800000	380360000	738770000		1044200000	977460000	1288600000	894580000	1113800000	1116400000	1468800000
Nla-Pro	DVPPFPQK	DVPPFPQK	2055300000	2672400000	4403100000	3985500000	838680000	1792800000	997770000	2423100000	1120200000	2518200000	2765800000	3946500000	2610900000	3778700000	3807900000
Nla-Pro	DGQCGSPMVSTK	DGQC[+57]GSPMVSTK	471130000	921890000	1690500000	1114300000	121490000	616330000	281200000	701780000	490530000	1177500000	1062600000	704040000	797870000	1195500000	1085300000	1609800000
Nla-Pro	DGQCGSPMVSTK	DGQC[+57]GSPM[+16]VSTK	175540000	181380000	336380000	278930000	68885000	126840000	70605000	175260000	70374000	139920000	170780000	149760000	181620000	242750000	199370000	302800000
Nlb-RdRP	SAVGALYK	SAVGALYK	1391100000	1730700000	2918900000	2093000000	500860000	1068700000	644770000	1310300000		1635500000	1745300000	2339300000	1777000000	1952200000	1910200000	2187600000
Nlb-RdRP	DYFAEFTPEMK	DYFAEFTPEM[+16]K	162750000	227030000	371010000	460790000	63866000	163050000	90127000	255630000	86065000	178570000	231160000	297690000	234180000	249250000	248640000	391570000
Nlb-RdRP	SGIPSELR	SGIPSELR	2346500000	2642400000	4216100000	4205000000	777800000	1869800000	1159000000	2398600000	877540000	2841600000	2951500000	3404300000	2780700000	3377700000	2941200000	4017700000
Nlb-RdRP	APYIAETALR	APYIAETALR	4447400000	5537100000	8227900000	7369200000	1600600000	3793100000	2331900000	4629200000	1935500000	5063200000	5336300000	7192200000	5408000000	7332100000	7370900000	7544300000
CP	EVNAGTSGTFSVPR	EVNAGTSGTFSVPR	2266000000	3984700000	10047000000	10363000000	925460000	3041100000	1473000000	6260900000	1390200000	4417200000	5956100000	10714000000	3401600000	5695700000	9118700000	11300000000
CP	QIMAHFSDVAEAYIEK	QIMAHFSDVAEAYIEK	200380000	329830000	571230000	663670000	56399000	155930000	65079000	373010000	96323000	344160000	351250000	566040000	160110000	372250000	470410000	648380000
CP	QIMAHFSDVAEAYIEK	QIM[+16]AHFSDVAEAYIEK	17332000	21783000	43150000	73894000	6305400	18921000	10220000	26309000	6206800	21482000	31014000	52294000	17254000	32050000	38389000	48810000
CP	NLTDMSLAR	NLTDMSLAR	2743100000	4418600000	10152000000	9980100000	893140000	2955200000	1504500000	5907500000	1191000000	4412600000	6462800000	12014000000	3139900000	7547400000	9797400000	11212000000
CP	YAFDFYEMTSR	YAFDFYEM[+16]TSR	432880000	731100000	1613700000	2304800000	143970000	552910000	320780000	1242500000	186570000	635840000	1043200000	1561700000	447850000	855170000	1259200000	2006400000
CP	GANNNLFGLDGNVGTTVENTER	GANNNLFGLDGNVGTTVENTER	2322200000	3392600000	7528800000	7428900000	581120000	2411300000	1342500000	4714200000	1078600000	3384300000	5403500000	8087300000	1971100000	4623000000	6248300000	9801300000
6K2-scarlet	HPADIPDYYK	HPADIPDYYK	1349500000	2075300000	5015900000	4904900000	470550000	1169500000	736780000	2279500000		2247300000	2722300000	4134800000	1814700000	3116200000	3797300000	4784400000
6K2-scarlet	QSFPEGFK	QSFPEGFK				10164000000	1137800000	2720300000						9181300000	3713400000	5920100000	8159700000	9449400000
6K2-scarlet	LYPEDGVLK	LYPEDGVLK	3196700000	4552600000	9227600000	9900600000	924940000	3178700000	1728900000	5535200000	1301100000	4140300000	5348200000	8801900000	3793800000	6181600000	7935900000	10475000000
6K2-scarlet	KPVQMPGAYNVDR	KPVQMPGAYNVDR	1505500000	1585900000	4026200000	4505200000	305970000	1095200000	456180000	1765300000		1571100000	1906700000	3626200000	2039000000	2226500000	2459100000	4011700000
6K2-scarlet	KPVQMPGAYNVDR	KPVQM[+16]PGAYNVDR	306190000	323080000	1559600000	1164900000	124810000	205240000	140860000	453760000		426750000	438380000	1016200000	379970000	569250000	467630000	1022400000
6K2-scarlet	LDITSHNEDYTVVEQYER	LDITSHNEDYTVVEQYER	3080700000	4670900000	8521400000	9006100000	938290000	3102600000	1359200000	5191600000	1390400000	4338800000	6128400000	7056000000	3200700000	6037300000	7800000000	10447000000
tr|D7LXP0|D7LXP0_ARALL	YLFAGVVDGR	YLFAGVVDGR	6914700000	5522800000	5158200000	4157500000	10414000000	8491600000	6974400000	5258100000	10440000000	7101500000	6884500000	5942100000	12494000000	8425100000	6676000000	5200200000
tr|D7LXP0|D7LXP0_ARALL	GGIGVIQIDEAALR	GGIGVIQIDEAALR	12115000000	10293000000	8782800000	8118600000	15883000000	14927000000	9352600000	10025000000	17536000000	11838000000	13328000000	10158000000	18615000000	12776000000	12259000000	9444700000
tr|D7LXP0|D7LXP0_ARALL	IPSSEEIADR	IPSSEEIADR	9875500000	7039500000	7440400000	4709200000	14684000000	8682000000	7315100000	5250600000	12709000000	9068800000	8195400000	8792300000	13898000000	8606100000	7307200000	5777900000
sp|O23255|SAHH1_ARATH	TEFGPSQPFK	TEFGPSQPFK	1942300000	1732200000	1867700000	1515500000	3366900000	2600100000	1887100000	1992200000	2490600000	2257600000	2872300000	3274300000	3980300000	3267400000	3009800000	2152100000
sp|O23255|SAHH1_ARATH	AGIIVLAEGR	AGIIVLAEGR	3956200000	3546300000	3489300000	3160000000	6256000000	5584100000	3959800000	4204700000	5118300000	4673900000	5111200000	5488100000	7066400000	6330400000	4700900000	4286600000
sp|Q9FVT2|EF1G2_ARATH	ALIAAEYAGVK	ALIAAEYAGVK	899410000	776600000	803930000	747300000	1298900000	1070900000	751930000	900960000	974880000	1098600000	1273100000	1330100000	1683700000	1449800000	1337100000	1076100000
sp|Q9FVT2|EF1G2_ARATH	FTSAFPHVER	FTSAFPHVER	91331000	81058000		71560000	181380000		67282000	96910000			129510000	271690000	240570000	262190000	178740000	102670000
sp|Q9SAK4|SSDH_ARATH	ITFTGSTAVGK	ITFTGSTAVGK	48830000	57092000	77251000	56668000	60557000	60394000	41122000	59411000	56718000		66198000	102050000	94127000	83648000	88734000	78507000
sp|Q9SAK4|SSDH_ARATH	VLVQDGIYDK	VLVQDGIYDK	64950000	72270000	109060000	93034000	99413000	98585000	74275000	92221000	72708000	108760000	125880000	176790000	99584000	137890000	148780000	112210000
sp|Q9SAK4|SSDH_ARATH	DGTTQGPLINDAAVQK	DGTTQGPLINDAAVQK	79178000	83689000	119220000	97363000	106670000	101290000	77902000	90394000	86652000	108670000	126190000	169770000	125950000	132990000	144580000	113790000
sp|Q9SAK4|SSDH_ARATH	VETFVQDAVSK	VETFVQDAVSK	50186000	51822000	80223000	67343000	66046000	74781000	52564000	62166000	59341000	67667000	75444000	101530000	75738000	81884000	96377000	85997000
sp|Q9C5A9|ATPBO_ARATH	VVDLLAPYQR	VVDLLAPYQR	2740900000	2213500000	2657600000	3130200000	2836700000	3163200000	1935800000	2264600000	2645300000	2935900000	3078600000	3434200000	4434500000	3901000000	3332600000	3360400000
sp|Q9C5A9|ATPBO_ARATH	FTQANSEVSALLGR	FTQANSEVSALLGR	2363200000	2303300000	2706200000	3432200000	2396900000	3060800000	1974000000	2299700000	2499600000	2933400000	2907300000	3169100000	3003900000	3363800000	2746100000	3040000000
sp|P38418|LOX2_ARATH	GLDDIADIR	GLDDIADIR	838670000	928210000	1188000000	1528700000	1491600000	2116500000	1491800000	2219000000	619090000	1329800000	2105200000	2352200000	694680000	1666700000	2135300000	2298200000
sp|P38418|LOX2_ARATH	ITVEDYAQR	ITVEDYAQR	1170700000	1112300000	1668900000	1626700000	2479000000	3194500000	2113500000	2457600000	938340000	1972100000	2915200000	4188600000	1018300000	2164000000	2510400000	2295700000
sp|P38418|LOX2_ARATH	LQYLEGVIDER	LQYLEGVIDER	807390000	867650000	1065500000	1539300000	1446000000	2116400000	1598200000	1894700000	628960000	1484000000	1954900000	2305000000	695410000	1480500000	1909300000	2109800000
P1_protease avrg area			51273200	50208200	73915800	57201400	18512480	46860400	18968880	40584580	36141400	42790600	52525600	52882600	59510000	72000000	57900200	59132800
HcPro avrg area			4.39593e+09	6.58194e+09	1.268e+10	13963450000	1.39699e+09	4.98962e+09	3.30803e+09	9.50538e+09	2.19499e+09	6.86204e+09	9.46022e+09	1.47391e+10	6056265000	9.51122e+09	11234850000	16324300000
P3 avrg area			1091068000	1114196000	1936364000	1336554000	436494200	758104000	421792200	892642000	245489250	466867500	1097742000	919712000	1261184000	1464274000	1053806000	1497220000
6K1 avrg area			159175000	150900000	205410000	167320000	73753500	105069000	58193000	122270000	111250000	131510000	154370000	111665000	199450000	192785000	135010000	179605000
CI avrg area			4.50003e+09	6437350000	13924400000	12598250000	1.52774e+09	4.55124e+09	2.71523e+09	6730200000	2.12492e+09	6032800000	7.68957e+09	9764000000	6.00452e+09	8988250000	1.0136e+10	13539750000
VPg avrg area			1523142000	1941970000	2.9038e+09	2968620000	622919000	1681870000	817238500	1830095000	1293451000	1.93125e+09	1.79437e+09	2.54894e+09	2027692500	2.60183e+09	2.36004e+09	3.26613e+09
Nla-Pro avrg area			865347500	1185402500	2020270000	1655907500	331806250	785942500	432483750	1009727500	560368000	1219955000	1244160000	1522225000	1121242500	1582687500	1552242500	1.12713e+09
Nlb-RdRP avrg area			2086937500	2534307500	3933477500	3531997500	735781500	1723662500	1056449250	2148432500	9.66368e+08	2429717500	2566065000	3308372500	2549970000	3227812500	3117735000	3535292500
CP avrg area			1.33032e+09	2146435500	4.99265e+09	5.13573e+09	4.34399e+08	1.52256e+09	7.86013e+08	3.0874e+09	6.5815e+08	2202597000	3.20798e+09	5.49922e+09	1522969000	3187595000	4.48873e+09	5.83615e+09
6K2-scarlet avrg area			1887718000	2641556000	5670140000	7929140000	780472000	2294308000	884384000	3045072000	1345750000	3181062500	4135995000	6763280000	2988314000	4810190000	6123926000	8037980000
all refs avrg area			2.7474e+09	2.29258e+09	2.48095e+09	2128198000	3941691625	3.68948e+09	2.47921e+09	2448016375	3.7917e+09	3.35562e+09	3196807625	3203489375	4.26376e+09	3383087625	3.03631e+09	2595929625
P1_protease norm all			0.0186624	0.0182748	0.0269039	0.0208202	0.00673817	0.0170563	0.0069043	0.014772	0.0131548	0.0155749	0.0191183	0.0192482	0.0216605	0.0262066	0.0210745	0.0215232
HcPro norm all			1.60003	2.87098	5.11093	6.56116	0.354413	1.35239	1.33431	3.88289	0.578893	2.04494	2.95927	4.60094	1.4204	2.8114	3.70017	6.28842
P3 norm all			0.397127	0.486001	0.780492	0.628021	0.110738	0.205477	0.170132	0.364639	0.0647439	0.13913	0.343387	0.287097	0.295792	0.432822	0.347068	0.576757
6K1 norm all			0.0579365	0.065821	0.0827948	0.0786205	0.0187111	0.028478	0.0234724	0.0499466	0.0293404	0.039191	0.0482888	0.0348573	0.046778	0.0569849	0.0444652	0.0691872
CI norm all			1.63792	2.80791	5.61252	5.91968	0.387586	1.23357	1.0952	2.74925	0.560414	1.79782	2.40539	3.04793	1.40827	2.65682	3.33826	5.21576
VPg norm all			0.554393	0.847067	1.17044	1.3949	0.158033	0.455856	0.329637	0.747583	0.341127	0.575527	0.561299	0.795675	0.475564	0.769068	0.777273	1.25817
Nla-Pro norm all			0.314969	0.51706	0.814312	0.77808	0.0841786	0.213023	0.174444	0.412468	0.147788	0.363556	0.389188	0.475177	0.26297	0.467823	0.511227	0.434193
Nlb-RdRP norm all			0.759604	1.10544	1.58547	1.65962	0.186666	0.467183	0.426123	0.877622	0.254864	0.724074	0.802696	1.03274	0.598057	0.954103	1.02682	1.36186
CP norm all			0.484208	0.936253	2.01239	2.41318	0.110206	0.412676	0.317042	1.26119	0.173577	0.65639	1.00349	1.71664	0.357189	0.942215	1.47835	2.24819
6K2-scarlet norm all			0.687092	1.15222	2.28547	3.72575	0.198004	0.621852	0.35672	1.24389	0.35492	0.94798	1.29379	2.11122	0.700864	1.42183	2.0169	3.09638
