## Supplemental Table 15 for "Metabolic enzymes moonlight as selective autophagy receptors to protect plants against viral-induced cellular damage"

### Sheet: Sheet1
Table S15: Plant lines used in this study
Resource	Reference/source	Plant species	identifier
Col-0		A. thaliana
atg2-2	10.1111/j.1365-313X.2011.04669.x	A. thaliana	EMS-mutant (Gln803stop)
atg5-1	10.1104/pp.105.060673	A. thaliana	SAIL129_B07
atg1a-2/atg1b-1/atg1c-1/atg1t-1	10.1105/tpc.19.00066	A. thaliana	SALK_054351/GK-111E12/GK-821H10/GK-335A12
atg4a-2/atg4b-2	10.1105/tpc.104.025395	A. thaliana	CS876421/SALK_056994
atg9-3	10.14348/molcells.2014.0042	A. thaliana	SALK_128991c
atg11-1	10.1105/tpc.113.120014	A. thaliana	SAIL_1166_G10
atg11-1/pUbi:GFP-ATG11	10.1105/tpc.113.120014	A. thaliana	SAIL_1166_G10
atg13a-2/atg13b-2	10.1105/tpc.111.090993	A. thaliana	SALK_044831/GK-510F06
atg14a-1/atg14b-4	10.1105/tpc.20.00285	A. thaliana	double crispr
dcl2-1/dcl4-2	10.1126/science.1128214	A. thaliana	SALK_064627/GABI_160G05
dcl2-1/dcl4-2/atg2-2	this study	A. thaliana	SALK_064627/GABI_160G06/EMS-mutant (Gln803stop)
dcl2-1/dcl4-2/atg5-1	this study	A. thaliana	SALK_064627/GABI_160G07/SAIL129_B07
fmt/mito-GFP	10.1104/pp.114.243824	A. thaliana	AT3G52140
nbr1-2	10.1371/journal.pgen.1003196	A. thaliana	GABI_246H08
c53	10.7554/eLife.58396	A. thaliana	AT5G06830
ufl1	10.7554/eLife.58396	A. thaliana	SALK_022517C
nit1-3	10.1105/tpc.9.10.1781	A. thaliana	AT3G44310
nit2	Trompetter 2010 Thesis dissertation	A. thaliana	SM_3.24059
nit3-1	Trompetter 2010 Thesis dissertation	A. thaliana	GABI_047E09
∆nit1/2/3	10.1094/MPMI-08-20-0233-R	A. thaliana	AT3G44300; AT3G44310; AT3G44320
Col-0 eds1-2	10.1105/tpc.105.039982.	A. thaliana	AT3G48090
Col-0 eds1-2/pEDS1:EDS1-YFP	10.1371/journal.ppat.1000970	A. thaliana	AT3G48090
pUbi:GFP-ATG8E	10.7554/eLife.58396	A. thaliana	AT2G45170
pUbi:GFP-ATG8H	10.7554/eLife.58396	A. thaliana	AT3G06420
pUbi:mcherry-ATG8A	10.7554/eLife.58396	A. thaliana	AT4G21980
pUbi:mcherry-ATG8E	10.1111/jipb.12872	A. thaliana	AT2G45170
pUbi:mcherry-ATG8E/atg5-1	10.1083/jcb.202203139	A. thaliana	AT2G45170 (ATG8E); AT5G17290 (ATG5)
pUbi:mCherry	10.1083/jcb.202203139	A. thaliana
pUbi:GFP	this study	A. thaliana
p35S:B2-GFP	10.1093/plcell/koab214	A. thaliana
p35S:B2-GFP/mcherry-ATG8E	this study	A. thaliana	AT2G45170
p35S:B2-GFP/mcherry-ATG8A	this study	A. thaliana	AT4G21980
mitoGFP	10.1093/jexbot/51.346.865	A. thaliana
mitoGFP/pUbi:mcherry-ATG8E	10.1016/j.cub.2021.02.034	A. thaliana	AT2G45170
mitoGFP/pUbi:mcherry-ATG8E/pUbi:mTurquoise2-myc	this study	A. thaliana	AT2G45170
mitoGFP/pUbi:mcherry-ATG8E/pUbi:P29-mTurquoise2-myc	this study	A. thaliana	AT2G45170 (ATG8E); AAM83189.1 (P29)
pUbi:HA-GFP-TOM5	10.1104/pp.19.00732	A. thaliana	AT5G08040
pUbi:HA-GFP-TOM5/pUbi:mcherry-ATG8E	this study	A. thaliana	AT5G08040 (TOM5); AT2G45170 (ATG8E)
pIDH:IDH-GFP	0.1093/pcp/pcy005	A. thaliana	AT4G35260
pIDH:IDH-GFP/atg2-1	10.1093/pcp/pcaa162	A. thaliana	AT4G35260 (IDH); AT3G19190 (ATG2)
pIDH:IDH-GFP/pUbi:mcherry-ATG8A	this study	A. thaliana	AT4G35260 (IDH); AT4G21980 (ATG8A)
pIDH:IDH-GFP/atg5-1	this study	A. thaliana	AT4G35260 (IDH); AT5G17290 (ATG5)
pHTR5:NIT1-clover/pUbi:mcherry-ATG8A	this study	A. thaliana	AT3G44310 (NIT1); AT4G21980 (ATG8A)
pHTR5:NIT1-clover/pUbi:mcherry-ATG8E	this study	A. thaliana	AT3G44310 (NIT1); AT2G45170 (ATG8E)
pHTR5:NIT1-clover/pUbi:mcherry	this study	A. thaliana	AT3G44310
pHTR5:IMPDH1-clover/pUbi:mcherry-ATG8A	this study	A. thaliana	AT1G79470 (IMPDH1); AT4G21980 (ATG8A)
pHTR5:IMPDH1-clover/pUbi:mcherry-ATG8E	this study	A. thaliana	AT1G79470 (IMPDH1); AT2G45170 (ATG8E)
pHTR5:IMPDH1-clover/pUbi:mcherry	this study	A. thaliana	AT1G79470
pHTR5:NIT1-clover/atg5-1	this study	A. thaliana	AT3G44310 (NIT1); AT5G17290 (ATG5)
pHTR5:IMPDH1-clover/pUbi:mcherry-ATG8E/atg5-1	this study	A. thaliana	AT1G79470 (IMPDH1); AT2G45170 (ATG8E); AT5G17290 (ATG5)
Col-0 eds1-2/atg5 crispr	this study	A. thaliana	crispr deletion from 5’ UTR region to the last exon, resulting in ~2.5kb deletion
Col-0 eds1-2/pEDS1:EDS1-YFP/atg5 crispr	this study	A. thaliana	crispr deletion from 5’ UTR region to the last exon, resulting in ~2.5kb deletion
p35S:B2-GFP	10.3389/fpls.2018.00070	N. benthamiana
