## Supplemental Table 16 for "Metabolic enzymes moonlight as selective autophagy receptors to protect plants against viral-induced cellular damage"

### Sheet: Sheet1
Table S16: Oligonucleotides used in this study
name	sequence 5' to 3'	usage
qPCR
TuMV_qPCR_F1	ACTTGGCGCGAATGTTGAAG	quantification of TuMV genome
TuMV_qPCR_R1	TGAAAGCCGACCAAAACCTG	quantification of TuMV genome
SAND_Fwd	AACTCTATGCAGCATTTGATCCACT	normalization
SAND_Rev	TGATTGCATATCTTTATCGCCATC	normalization
Northern Probes
TYMV_probe1	GATGGAGATGAGGAGTTTGG	detection of TYMV genomic RNA
TCV_probe2	CGTACTAAATTCTGAGTGCTTGC	detection of TCV genomic RNA
CRISPR
gRNA11_atg5	ttggtctcaattGGAGACAGAGCGCAAACGAGgttttagagctagaaatag	Cloning of guide RNA
gRNA21_atg5	ttggtctcaattGAGCGTGAGAAGGTGTGACGgttttagagctagaaatag	Cloning of guide RNA
Critarev	atgtacggccagcaacgtcg	Cloning of guide RNA
l1f	GTGGTGTAAACAAATTGACGC	Sequencing Level 1 and Level 2 constructs
l2f	TAAACCTTTTCACGCCCTTTT	Sequencing Level 2 construct
genotyping
MC348	CAGGTGTCTCTCTTCAATATCT	Genotyping of atg5 deletion; with MC349 (WT= 1193bp – no band for homozygous mutant) or MC350 (WT= 3186bp; homozygous mutant ≈ 700bp)
MC349	AGGGACACTGGTGAAAGAT	Genotyping of atg5 deletion; with MC349 (WT= 1193bp – no band for homozygous mutant) or MC350 (WT= 3186bp; homozygous mutant ≈ 700bp)
MC350	CTGTATTCTGTGTTCTTGCTTC	Genotyping of atg5 deletion; with MC349 (WT= 1193bp – no band for homozygous mutant) or MC350 (WT= 3186bp; homozygous mutant ≈ 700bp)
dcl2-1_LP	CCTCTCCGGAAGTCTTCCACAATT	Genotyping dcl2-1
dcl2-1_RP	GGCTGAGATACCTCAAGGTGGTTT	Genotyping dcl2-1
dcl4-2_LP	AAGAGAACTTTTGCCGAAAGC	Genotyping dcl4-2
dcl4-2_RP	TTTGCCAGTCTTACAAGTGGG	Genotyping dcl4-2
o8474	ATAATAACGCTGCGGACATCTACATTTT	GABI internal internal genotyping primer
atg5-1_LP	ATTTGCTATTTGTTTGGCACG	Genotyping atg5-1 (SAIL129_B07)
atg5-1_RP	TACCGTTCATGACAGAGGTCC	Genotyping atg5-1 (SAIL129_B07)
LB1_SAIL	GCCTTTTCAGAAATGGATAAATAGCCTTGCTTCC	GABI internal genotyping primer
LBb1.3	ATTTTGCCGATTTCGGAAC	SALK internal genotyping primer
atg2-2_F	TCGAGTGATTCTGTGGTTTCC	Amplification and sanger sequencing
atg2-2_R	GTGGGGCTCATAGCTTAGACC	Amplification and sanger sequencing
nbr1-2_LP	CAAACTTAGCACCGTCAGAGG	Genotyping nbr1-2
nbr1-2_RP	CGCTCATTCAAAGACTTCTGG	Genotyping nbr1-2
atg14a_p1	GCTCATTGTCTCCTGGAATTTC	genotyping atg14 dCAPS
atg14a_p2	CCTGCACACAAAGTGCCATC	genotyping atg14 dCAPS
atg14b_p3	ACTCTTCGACCTTAAATCA	genotyping atg14 dCAPS
atg14b_p4	CCTTCCCTTGAGTAACTAACTCC	genotyping atg14 dCAPS
dt_nit123_F	ATTTTTGGTTAAATATTCTGAAAAGAAT	genotyping atg14 dCAPS
dt_nit123_R	TATTAGGAATCTTACTTTACAAGCC	genotyping Δnit1/2/3
nit1-3_seq_F	AAGGTCAGCTTTTAATGCAATGC	genotyping Δnit1/2/4
nit1-3_seq_R	GTCTCGAGTAATGTCCAACCG	genotyping nit1-3
nit2_SM_F	AATGTCAACTTCAGAAAACACTCCG	genotyping nit1-3
nit2_SM_R	GACTACGGATCAGTGTCCAAACC	genotyping nit2
SM_Spm32	TACGAATAAGAGCGTCCATTTTAGAGTGA	genotyping nit3
nit3-1_GABI_F	CCATAAGGGTTCGGAAATCC	genotyping nit3-1
nit3-1_GABI_R	CTTGATGAAAAAAATAACGTTATC	genotyping nit3-1
Cloning
mTurquoise2_BsaI_D_F	AATAACGGTCTCATCAGGAATGGTGAGCAAGGGCG	mTurquoise2cmyc cloning
mTurquoise2_BsaI_D_R	AATAACGGTCTCAGCAGTTACTTGTACAGCTCGTCCATG	mTurquoise2cmyc cloning
mTurquoise2_BsaI_B_F	AATAACGGTCTCAAACAATGGTGAGCAAGGGCG	mTurquoise2cmyc cloning
mTurquoise2_BsaI_B_R	AATAACGGTCTCAAGCCCCCTTGTACAGCTCGTCCATG	mTurquoise2cmyc cloning
mTurquoise2_BsaI_D_F3	AATAACGGTCTCATCAGGAggaggtgggtcagg	mTurquoise2cmyc cloning
mTurquoise2_BsaI_D_R3	AATAACGGTCTCAAAGCCTTGTACAGCTCGTCCATGCCGAG	mTurquoise2cmyc cloning
cMyc_BsaI_D_F3	AATAACGGTCTCAGCTTCTGCCGGTGCGGGCGCGGGATCTGAACAGAAACTCATTAGCG	mTurquoise2cmyc cloning
cMyc_BsaI_D_R3	AATAACGGTCTCAGCAGTTATAAATCTTCTTCTGAGATTAATTT	mTurquoise2cmyc cloning
cMyc-mTurq2_C_BsaI_F	AATAACGGTCTCAGGCTATGGAACAGAAACTCATTAGCG	mTurquoise2cmyc cloning
cMyc-mTurq2_C_BsaI_R	AATAACGGTCTCACTGATGCTCCACTTCCGCC	mTurquoise2cmyc cloning
mTurq2-cMyc_C_BsaI_F	AATAACGGTCTCAGGCTATGAGTGGAGGAGGTGGGTCAG	mTurquoise2cmyc cloning
mTurq2-cMyc_C_BsaI_R	AATAACGGTCTCACTGATTATAAATCTTCTTCTGAGATTAATTTCT	mTurquoise2cmyc cloning
His_MBP_Bmodule_F	AATACTGGTCTCAAACAATGCACCAC	frame change of His-MBP tag
His_MBP_Bmodule_shift_R	AATAACGGTCTCAAGCCccCGGACCCTGAAACAGAACTT	frame change of His-MBP tag
mcherry_Bmodule_F	AATTATGGTCTCAAACAGTATGGTGAGC	frame change of mCherry tag
mcherry_Bmodule_shift_R	AATACTGGTCTCAAGCCccCTTGTACAGCTCGTCCATGC	frame change of mCherry tag
Bateman_F	AATACTGGTCTCAGGCTCTATGGCCGGTGTGAAGTTCCC	IMPDH1 truncation
Bateman_R	AATAACGGTCTCACTGATTAACCCTCTGTATATCATCTTTCGTC	IMPDH1 truncation
dtBateman_F1	AACAGGTCTCAGGCTATGTC	IMPDH1 truncation
dtBateman_R1	AATAACGGTCTCA GAACCGCCTCCACCGTCGGAAGCAATCGGATGT	IMPDH1 truncation
dtBateman_F2	AATAACGGTCTCAGTTCAGGATATCCCAAGTCTGGACC	IMPDH1 truncation
dtBateman_R2	AACAGGTCTCACTGAAAACGA	IMPDH1 truncation
IMPDH1_AIM1_mut_F1	TCTTCCgcCGTTTTTGTCGAGCAAACAGGAAC	IMPDH1 mutagenesis
IMPDH1_AIM1_mut_R1	CAAAAACGgcGGAAGAAGGACCAAAAGCATC	IMPDH1 mutagenesis
IMPDH1_AIM2_mut_F1	AAGGGCgcTGTGGTTCTTGAGAGGGATGGTG	IMPDH1 mutagenesis
IMPDH1_AIM2_mut_R1	CCACAgcGCCCTTTTGCTTATCTTCTAAAACAAAC	IMPDH1 mutagenesis
NIT1_AIM1_mut_F	TCCTgcTAACGGCGcTGCCCCAT	NIT1 mutagenesis
NIT1_AIM1_mut_R	GGCAgCGCCGTTAgcAGGAGTTGC	NIT1 mutagenesis
NIT1_AIM2_mut_F	CCCTCgcTTGCACAGcTCTTTTCTTTAGTC	NIT1 mutagenesis
NIT1_AIM2_mut_R	GAAAAGAgCTGTGCAAgcGAGGGTATACC	NIT1 mutagenesis
NIT1_AIM3_mut_F	TTATACgcCGATTCGGcTGGACATTAC	NIT1 mutagenesis
NIT1_AIM3_mut_R	GTCCAgCCGAATCGgcGTATAACTTG	NIT1 mutagenesis
synthetic sequences
P29_MNSV_Malpha5 C module	aacaGGTCTCAGGCTatggatactggattgaaagttcttgttaatggaggtttagccacctcgtctgtttttcggaaagtgagtgctgtgagttcattggattcgtccctcccctcatcgtcaatactgtcagccattcatgggtcttggactagtgctatcagccacgattgcaataagattgttaaggttgcttctattattggtatcggctacctcgggttgcgcgttggtgccgcttggtgtcgtcgctcccccagtgttgccaattccattatatcatatggggaagaagtggttgagcaagtaaaggttgacattgatagggatgctgaggaagagtccgatactggtgaggaaattgtggttggttcgatcggcattggaatacataccaat…	entry clone of P29
NIT1 C module	aacaGGTCTCAGGCTATGTCTAGTACTAAAGATATGTCAACTGTCCAAAACGCAACTCCTTTTAACGGCGTTGCCCCATCCACCACCGTGCGAGTTACAATCGTCCAATCCTCCACCGTCTATAACGATACTCCTGCCACTATAGACAAAGCGGAGAAGTATATTGTGGAGGCGGCAAGCAAGGGAGCAGAGCTAGTGTTGTTCCCGGAGGGGTTTATCGGTGGCTATCCTCGAGGTTTTAGGTTCGGTTTAGCGGTTGGCGTTCATAACGAAGAAGGGCGTGATGAGTTTCGGAAGTACCATGCTTCTGCTATTCATGTTCCTGGCCCTGAAGTAGCAAGATTGGCTGACGTGGCTAGGAAAAACCATGTGTACTTGGTAATGGGAGCCATAGAGAAG…	entry clone of NIT1 CDS
IMPDH1 C module	aacaGGTCTCAGGCTATGTCGACACTCGAGGATGGATTTCCGGCGGATAAGCTCTTCGCTCAAGGATACTCTTACACCTACGACGACGTCATCTTTCTTCCTCACTTCATCGATTTCTCCACAGACGCTGTTTCTCTATCCACGCGCCTTAGCCGGCGCGTGCCTCTCTCCATACCTTGCGTTTCGTCTCCGATGGATACTGTTTCGGAATCTCACATGGCTGCTGCTATGGCTTCTCTTGGTGGGATTGGAATCGTCCACTATAACTGTGGCATCGCCGCTCAAGCATCGATTATTCGCCAAGCTAAGTCGCTTAAACATCCGATTGCTTCCGACGCCGGTGTGAAGTTCCCGGAGTATGAGATTACTTCTTTAGATGCTTTTGGTCCTTCTTCCTTC…	entry clone of IMPDH1 CDS
