## Supplemental Table 17 for "Metabolic enzymes moonlight as selective autophagy receptors to protect plants against viral-induced cellular damage"

### Sheet: Sheet1
Table S17: DNA constructs used in this study
name	identifier	expression system	backbone	additional information	Reference/Source
pGGSun		A. thaliana		empty plant expression vector	10.1073/pnas.2302069120
pUbi:GFP		A. thaliana	pGGSun		this study
pUbi:mTurquoise2-myc		A. thaliana	pGGSun		this study
pUbi:P29-mTurquoise2-myc	AAM83189.1	A. thaliana	pGGSun	from MNSV strain Mα5	this study
pUbi:HA-GFP-TOM5	AT5G08040	A. thaliana	pUTKan		10.1104/pp.19.00732
pHTR5:NIT1-clover	AT3G44310	A. thaliana	pGGSun		this study
pHTR5:IMPDH1-clover	AT1G79470	A. thaliana	pGGSun		this study
p35S:NIT1-mcherry	AT3G44310	N. benthamiana	pGGSun		this study
p35S:IMPDH1-mcherry	AT1G79470	N. benthamiana	pGGSun		this study
GST		E.coli			10.7554/eLife.58396
GST-ATG8A	AT4G21980	E.coli			10.7554/eLife.58396
GST-ATG8A ADS	AT4G21980	E.coli		YL50AA	10.7554/eLife.58396
6XHis-ATG8A	AT4G21980	E.coli			10.7554/eLife.58396
6XHis-MBP-IMPDH1	AT1G79470	E.coli			this study
6XHis-MBP-IMPDH1 Bateman	AT1G79470	E.coli		amino acids 108-219	this study
6XHis-MBP-IMPDH1 ΔBateman	AT1G79470	E.coli			this study
6XHis-MBP-IMPDH1 AIM1m	AT1G79470	E.coli		F128A	this study
6XHis-MBP-IMPDH1 Bateman AIM1m	AT1G79470	E.coli		F128A	this study
6XHis-MBP-IMPDH1 AIM2m	AT1G79470	E.coli		F197A	this study
6XHis-MBP-IMPDH1 Bateman AIM2m	AT1G79470	E.coli		F197A	this study
6XHis-MBP-IMPDH1 AIM1m+AIM2m	AT1G79470	E.coli		F128A and F197A	this study
6XHis-MBP-IMPDH1 Bateman AIM1m+AIM2m	AT1G79470	E.coli		F128A and F197A	this study
6XHis-MBP-NIT1	AT3G44310	E.coli			this study
6XHis-MBP-NIT1 AIM1m	AT3G44310	E.coli		F16A and V19A	this study
6XHis-MBP-NIT1 AIM2m	AT3G44310	E.coli		F307A and V310A	this study
6XHis-MBP-NIT1 AIM1m+AIM2m	AT3G44310	E.coli		F16A, V19A, F307A and V310A	this study
pAGM38869	Addgene plasmid #153220	E.coli		MoClo – Level 0 Arabidopsis U6-promoter vector	10.1016/j.xplc.2020.100135
pAGM37443	Addgene plasmid #153118	A. thaliana		MoClo - Level 2 binary vector for plant transformation; for cloning Cas9 and guide RNAs; single copy in Agrobacterium	10.1016/j.xplc.2020.100135
pICH47751	Addgene plasmid #48002	E.coli		MoClo – Level 1 destination vector – position 3	10.1371/journal.pone.0016765
pICH47761	Addgene plasmid #48003	E.coli		MoClo - Level 1 destination vector – position 4	10.1371/journal.pone.0016765
pAGM9037	Addgene plasmid #153225	E.coli		MoClo – Template for PCR amplification of the constant part of guide RNAs	10.1016/j.xplc.2020.100135
pICH41780	Addgene plasmid #48019	E.coli		MoClo – Linker containing vector	10.1371/journal.pone.0016765
AlliYFP	YFP seed coat fluorescent reporter	E.coli		modified with adapters compatible for BpiI/BbsI-mediated plasmid assembly	this study
pAGM51323	Addgene plasmid #153224	E.coli		MoClo – Level 1 position 2 containing the Arabidopsis Rps5a promoter, Cas9 (Zcasi), and the nos terminator	10.1016/j.xplc.2020.100135
MoClo_atg5(11+21) crispr		A. thaliana	pAGM37443		this study
