## Supplemental Table 18 for "Metabolic enzymes moonlight as selective autophagy receptors to protect plants against viral-induced cellular damage"

### Sheet: Sheet1
Table S18: Viral strains and infectious clones used in this study
virus stocks	isolate	Reference/source
p35S:TuMV-6k2-scarlet (in pGGSun)	UK1	10.1073/pnas.2302069120
p35S:TCV (in pBin)	N/A	10.1126/science.1128214
TYMV	N/A	https://www.bioreba.ch/Haupt-Navigation-ELISA/TYMV-Positive-control1.aspx#tabbed-nav=tab2
