## Supplemental Table 19 for "Metabolic enzymes moonlight as selective autophagy receptors to protect plants against viral-induced cellular damage"

### Sheet: Sheet1
Table S19: Key reagents used in this study
name	provider	reference
OsO4	Electron Microscopy Sciences	Cat. No. 20816-12-0
Uranyl Acetate	Electron Microscopy Sciences	Cat. No. 541-09-3
Lead (II) Nitrate	Sigma-Aldrich	Cat. No. 10099-74-8
Sodium Citrate	Sigma-Aldrich	Cat. No. 6132-04-3
Embed-812 resin	Electron Microscopy Sciences	Cat. No. 14120
Tetramethylrhodamine, Ethyl Ester, Perchlorate (TMRE)	Thermo Fischer Scientific	T669
FCCP	Sigma-Aldrich	C2920
Oligomycin	Merck	O4876
Concanamycin A	Santa-Cruz	sc-396760
Mini-PROTEAN TGX Stain-Free, 4–20%	Bio-Rad	456-8093
NativePAGE; 3 to 12%, Bis-Tris, 1.0 mm	Invitrogen	BN1001BOX
SERVA Native Marker, liquid mix	Serva	39219
NativeMarkTM unstained protein standard	Invitrogen	LC0725
naphtol blue black	Sigma-Aldrich	N3393-25G
TRI-Reagent	Zymo research	R2050-1-50
T4 polynucleotide Kinase	Thermo Fischer Scientific	#EK0031
Hybond-NX	Cytiva Amersham
cOmplete™, Mini, EDTA-free Protease Inhibitor Cocktail	Roche	11836170001
DNase I	Thermo Fischer Scientific	10649890
SuperScript™ IV First-Strand Synthesis System	Invitrogen	18091050
Kapa SYBR Fast qPCR universal mix	Kapa Biosystems	KK4602
Glutathione magnetic agarose	Pierce	78602
Glutathione sepharose 4B	Cytiva Life Sciences	17075601
RFP-Trap Magnetic Agarose	proteintech	rtma-100
GFP-Trap Magnetic Agarose	proteintech	gtma-100
Pierce 660nm Protein assay kit	Thermo Fischer Scientific	22662
Microcon-30 ultracel PL-30	Millipore	MRCF0R030
Iodoacetamide	Sigma-Aldrich	I6125
Trypsin Gold	Promega	V5280
NITRILASE1 antibody	PhytoAB	PHY2194S
EDS1 antibody	Agrisera	AS132751
NBR1 antibody	Agrisera	AS14 2805
RFP antibody	Chromotek	AB_2631395
GFP monoclonal antibody	Roche	11814460001/54732800
IDH antibody	Agrisera	AS05075
SHMT antibody	Agrisera	AS06203A
AOX antibody	Agrisera	AS04054
VDAC1-5 antibody	Agrisera	AS07212
GDC-H antibody	Agrisera	AS05074
cytochrome C antibody	Agrisera	AS08343A
CNX1/2 antibody	Agrisera	AS12 2365
GLO1 antibody	Agrisera	AS19 4300 (for testing)
ATG8 antibody	Abcam	ab77003
goat anti mouse	Bio-Rad	#1706516
goat anti rabbit	Bio-Rad	#1706515
MBP antibody	New England biolabs	E8032S
GST-HRP conjugate antibody	Cytiva Life Sciences	RPN1236V
Qubit RNA BR Kit	Invitrogen	Q10211
high-performance RNA bead isolation kit	Molecular Biology Service, VBC Core Facilities, Vienna	in house
SMARTScribe Reverse Transcriptase	Takara	639537
SPRI beads	Molecular Biology Service, VBC Core Facilities, Vienna	in house
Tn5	Molecular Biology Service, VBC Core Facilities, Vienna	in house
KAPA HiFi HotStart ReadyMix ?	Kapa Biosystems	?
BsaI-HF v2	New England biolabs	R3733S
GFP agarose affinity matrix	Molecular Biology Service, VBC Core Facilities, Vienna	in house
SuperSignal West Pico PLUS	Thermo Fischer Scientific	34577
PVDF Immobilon-P membrane	Millipore
1.7 mL Maxymum Recovery tubes	Axygen	MCT-175-L-C
DNA LoBind® Tubes	Eppendorf	30108310
6XHis PreScission protease	Molecular Biology Service, VBC Core Facilities, Vienna
Vivaspin® Centrifugal Concentrators	Sartorius
RED-NHS 2nd Generation dye	NanoTemper Technologies
lysyl endopeptidase Lys-C	Fujifilm Wako Pure Chemical Corporation
Pierce™ HeLa Protein Digest Standard	Thermo Fischer Scientific	88329
Sep-Pak C18 1 cc Vac Cartridge	Waters	WAT054955
TMTpro™ 16plex Label Reagent Set	Thermo Fischer Scientific	A44520
