## Supplemental Table 26 for "Metabolic enzymes moonlight as selective autophagy receptors to protect plants against viral-induced cellular damage"

### Sheet: A- Count_Table_A_TCV
Table S26A: Data matrix of Peptide-Spectrum Match (PSM) for proteins identified in mCherry-ATG8A, TCV infected samples
Accession	control_mock_WT	control_TCV_WT	control_mock_mut	control_TCV_mut	ATG8A_mock_WT_1	ATG8A_mock_WT_2	ATG8A_mock_WT_3	ATG8A_TCV_WT_1	ATG8A_TCV_WT_2	ATG8A_TCV_WT_3	ATG8A_mock_mut_1	ATG8A_mock_mut_2	ATG8A_mock_mut_3	ATG8A_TCV_mut_1	ATG8A_TCV_mut_2	ATG8A_TCV_mut_3
AT2G20760.1	0	0	0	0	0	0	0	0	0	0	60	53	59	41	46	44
P38	0	44	1	42	4	2	0	227	106	89	1	4	2	101	97	96
AT2G40060.1	0	0	0	0	0	0	0	0	0	0	78	76	76	59	57	59
AT4G13670.1	0	0	0	0	1	1	1	0	1	0	100	85	98	135	128	131
AT2G25430.1	0	0	0	0	0	0	0	0	0	0	182	154	180	121	122	110
AT4G32285.1;AT4G32285.2	0	0	0	0	0	0	0	0	0	0	153	135	144	128	121	129
AT3G11130.1	0	0	0	0	5	3	4	10	4	2	579	482	555	446	440	432
AT1G79470.1	0	0	0	0	1	2	1	1	3	1	27	27	34	47	41	38
AT3G08530.1	0	0	0	0	5	3	4	11	4	2	610	502	596	467	470	457
AT3G57990.1	0	0	0	0	0	0	0	0	0	0	15	14	13	17	20	18
AT4G25940.1	0	0	0	0	0	0	0	0	0	0	23	18	20	26	19	25
AT4G34660.1	0	0	0	0	0	0	0	0	0	0	16	18	16	20	19	16
AT2G01600.1	0	0	0	0	0	0	0	0	0	0	10	5	9	9	11	10
AT5G52580.1	0	0	0	0	3	3	3	7	6	6	101	94	101	146	138	140
AT2G19650.1	0	0	0	0	0	0	0	0	0	0	11	15	13	21	18	14
AT1G16350.1	0	0	0	0	9	7	8	9	9	8	101	101	108	144	126	133
AT4G29380.1	0	0	0	0	0	0	0	0	0	0	23	20	25	34	34	30
P8	0	0	0	0	0	0	0	13	3	2	0	0	0	4	4	4
AT4G24690.1	0	0	0	0	0	0	0	0	0	0	11	8	10	14	14	16
AT1G06460.1	0	0	0	0	0	0	0	0	0	0	4	4	5	7	4	5
AT1G10290.1	0	0	0	0	0	0	0	2	1	1	30	26	30	25	25	24
AT5G47940.1	0	0	0	0	0	0	0	0	0	0	9	6	7	10	10	10
AT4G08540.1	0	0	0	0	0	0	0	0	0	0	7	4	3	7	9	6
AT3G61960.1	0	0	0	0	0	1	0	2	2	2	7	7	10	18	12	13
AT1G03290.1;AT1G03290.2	0	0	0	0	0	0	0	0	0	0	9	8	11	12	12	14
AT4G18580.2;AT4G18580.1	0	0	0	0	0	0	0	0	0	0	2	2	1	5	5	3
AT3G51890.1	0	0	0	0	0	0	0	0	0	0	30	29	32	44	35	39
AT5G42080.1	0	0	0	1	1	0	1	7	1	1	22	17	21	27	27	22
AT4G19860.1	0	0	0	0	0	0	0	0	1	0	7	9	9	18	16	19
AT3G16760.1	0	0	0	0	0	0	0	0	0	0	10	9	11	5	5	5
AT4G33030.1	0	0	0	0	0	0	0	0	0	0	8	7	7	9	7	8
AT3G01500.1	3	1	5	2	34	31	38	28	34	24	266	231	235	226	214	213
AT2G03140.2	0	0	0	0	0	0	0	0	0	0	19	15	19	37	34	34
AT1G14830.1	0	0	0	0	0	0	0	0	0	0	17	14	14	17	12	17
AT4G12780.1	0	0	0	0	0	0	0	0	0	0	19	15	15	17	15	17
AT4G12770.1	0	0	0	0	0	0	0	0	0	0	19	17	19	20	16	19
AT1G12310.1	0	0	0	0	0	0	0	0	0	0	11	13	9	12	11	12
AT3G49490.1	0	0	0	0	0	0	0	0	0	0	14	10	12	15	15	13
AT5G45490.1;AT5G45490.2	0	0	0	0	0	0	0	1	0	0	1	2	1	6	4	5
AT1G08800.2;AT1G08800.1	0	0	0	0	0	0	0	0	0	0	8	6	10	22	21	22
AT5G42980.1	0	0	0	0	2	1	2	5	2	2	0	1	1	1	1	1
AT5G06830.1	0	0	0	0	0	0	0	0	0	0	1	1	1	8	8	8
AT1G17780.2	0	0	0	0	0	0	0	0	0	0	0	1	1	6	7	6
AT1G21630.2	0	0	0	0	0	0	0	0	0	0	13	14	16	9	11	10
AT5G45730.1	0	0	0	0	0	0	0	0	0	0	6	4	8	4	7	5
AT5G57460.1	0	0	0	0	0	0	0	0	0	0	6	5	4	6	6	5
AT5G14240.1	0	0	0	0	0	0	0	0	0	0	1	2	0	3	5	4
AT4G33580.1	0	0	0	0	1	0	0	0	0	0	5	7	4	3	6	7
AT1G62030.1	0	0	0	0	0	0	0	0	0	0	7	5	6	3	4	3
AT1G21660.1	0	0	0	0	0	0	0	0	0	0	8	5	5	2	2	4
AT5G43900.3	0	0	0	0	0	0	0	1	1	0	64	67	68	83	82	77
AT4G08900.1	0	0	0	0	0	0	0	1	0	0	0	0	0	8	5	6
AT1G09210.1	0	0	0	0	0	0	0	8	0	0	0	0	0	0	0	0
AT3G11402.2	0	0	0	0	0	0	0	0	0	0	2	1	2	6	5	7
AT4G16500.1	0	0	0	0	0	0	0	3	3	3	0	0	0	3	1	1
AT5G53120.4;AT5G53120.5;AT5G53120.2;AT5G53120.3;AT5G53120.1	0	0	0	0	0	0	0	1	1	2	3	2	3	3	5	4
AT2G27730.1	0	0	0	0	0	0	0	4	2	0	0	0	1	1	0	1
AT5G45510.1	0	0	0	0	20	19	17	39	46	40	89	88	89	139	124	128
AT1G70410.2	0	0	0	0	7	6	7	7	5	5	21	21	21	26	23	23
AT5G62390.1	0	0	0	0	0	0	0	2	1	1	2	1	1	7	6	6
AT5G14740.2	1	0	3	0	29	29	34	26	29	23	210	185	197	186	182	182
AT3G46220.1	0	0	0	0	0	0	0	0	0	0	0	1	1	9	9	10
AT1G59610.1	0	0	0	0	0	0	0	2	1	1	26	22	28	26	23	24
AT5G35680.3	1	1	1	1	1	0	0	2	2	1	0	0	0	0	1	2
AT3G57070.1	0	0	0	0	0	0	0	0	0	0	4	3	4	5	4	5
AT1G17100.1	0	0	0	0	0	0	0	2	4	2	0	0	0	4	3	3
AT2G07360.2	0	0	0	0	0	0	0	0	0	0	7	6	6	3	0	1
AT4G01050.1	0	0	0	0	0	0	0	3	1	0	3	3	3	1	2	1
AT3G61710.1	0	0	0	0	0	0	0	0	0	0	14	11	14	20	20	16
AT1G20760.1	0	0	0	0	0	0	0	0	0	0	5	6	6	6	7	6
AT1G09010.1	0	0	0	0	53	43	49	62	71	63	271	254	291	312	271	278
AT3G12580.1	6	9	8	9	29	31	31	37	44	39	50	48	51	50	48	48
AT3G44310.1;AT3G44310.3	0	0	0	1	3	3	4	7	9	7	43	37	43	117	90	94
AT1G31730.1	0	0	0	0	0	0	0	0	0	0	7	3	6	3	4	2
AT4G02520.1	0	0	0	0	1	1	1	11	4	6	1	0	1	4	3	5
AT2G36460.1	1	2	1	2	3	4	4	8	6	5	5	4	4	7	8	7
AT3G01780.1	0	0	0	0	0	0	0	0	0	0	5	7	7	3	3	6
AT3G60190.1	0	0	0	0	1	0	0	2	1	1	12	10	12	16	15	15
AT3G50590.1	0	0	0	0	0	0	0	0	0	0	8	7	8	3	5	5
AT1G60490.1	0	0	0	0	0	0	0	0	0	0	1	1	1	3	1	4
AT1G74470.1	0	0	0	0	2	1	0	2	1	0	7	3	5	1	1	2
AT3G62530.1	0	0	1	0	1	1	1	1	1	0	3	2	2	1	1	1
AT3G27830.1	0	0	0	0	0	0	0	5	1	2	1	0	0	0	0	0
AT4G25080.3;AT4G25080.2;AT4G25080.1;AT4G25080.5	2	0	0	0	4	2	4	1	1	1	4	4	4	2	2	2
AT4G02450.1	0	1	0	0	0	0	0	6	2	0	0	0	0	1	0	1
AT2G45170.2;AT2G45170.1	0	0	0	0	140	165	142	136	140	145	160	145	139	137	111	127
AT1G44770.1	0	0	0	0	10	10	11	18	22	18	52	56	56	74	63	63
AT1G23310.1	1	1	1	0	2	0	2	4	3	1	1	1	0	1	0	1
AT2G26190.1	0	0	0	0	0	0	0	1	0	1	1	1	1	3	3	3
AT3G12780.1	0	0	0	0	0	0	0	15	2	1	1	1	1	1	1	1
AT4G01920.1	0	0	0	0	0	0	0	0	0	0	1	0	1	3	3	2
AT5G11490.2	0	0	0	0	0	0	0	0	0	0	4	4	4	3	2	2
AT3G07110.2	0	0	0	0	0	0	0	3	0	0	0	1	1	1	1	2
AT4G28750.1	0	0	0	0	0	0	0	3	0	0	0	0	0	0	0	0
AT1G78900.1;AT1G78900.2	0	0	0	0	0	0	1	12	2	0	0	1	1	1	4	2
AT4G35090.1	3	3	3	2	5	4	5	4	4	4	18	12	13	19	17	19
AT5G08380.1	0	0	0	0	0	0	0	4	3	1	0	0	0	1	1	0
AT4G02880.1	0	0	0	0	0	0	0	0	0	0	15	13	19	17	15	13
AT1G04300.3	0	0	0	0	0	0	0	0	0	0	5	5	4	7	7	7
AT1G70290.1	0	0	0	0	0	0	0	0	0	0	0	1	0	4	2	2
AT4G30010.1	0	0	0	0	2	3	2	5	2	2	4	5	5	5	5	5
AT5G20720.3;AT5G20720.2;AT5G20720.1	1	0	0	0	1	0	0	9	3	0	1	0	0	1	1	1
AT2G20140.1	0	0	0	0	1	2	0	4	3	0	2	2	2	2	3	3
AT3G06050.1	0	0	0	0	0	0	0	3	0	0	0	0	0	0	0	0
AT4G27440.1;AT4G27440.2	4	0	6	0	7	7	7	3	4	0	7	8	7	5	3	4
AT1G31970.1	2	1	2	1	2	2	2	1	1	1	2	2	0	1	1	1
AT4G27090.1	0	0	0	0	0	0	0	4	0	0	0	0	0	0	0	0
AT3G01390.2;AT3G01390.1	0	0	0	0	1	1	1	4	2	1	0	0	0	2	1	1
AT4G02770.1	0	0	0	0	0	0	0	7	3	0	0	0	0	1	0	2
AT1G11840.6	0	0	0	0	0	0	0	6	1	0	0	0	0	1	0	0
AT1G76180.2;AT1G76180.1	1	1	1	1	0	0	0	6	2	0	0	0	0	0	0	0
AT5G24710.1	0	0	0	0	0	0	0	0	0	0	5	4	4	4	4	4
AT1G79990.1	0	0	0	0	5	4	4	1	1	2	11	12	14	17	13	15
AT1G60780.1	0	0	0	0	0	0	0	0	0	0	2	1	1	2	1	2
AT1G02920.1	0	0	0	0	0	0	0	10	4	3	0	0	0	3	4	3
AT3G56130.1	0	0	0	0	5	5	5	2	2	1	2	2	3	1	1	1
AT1G35720.1	0	0	0	0	0	0	0	11	0	0	0	0	0	0	0	0
AT3G59950.1	0	0	0	0	2	2	2	5	4	4	3	3	3	7	7	8
AT5G15650.1	0	1	0	1	1	1	1	3	2	2	2	2	2	4	3	4
AT5G59920.1	0	0	0	0	0	0	0	0	0	0	2	0	1	0	2	0
AT1G73380.1	0	0	0	0	10	8	9	5	8	7	41	34	34	35	38	36
AT3G52300.1	0	0	0	0	0	0	0	5	2	0	0	0	0	0	0	1
AT5G37600.1	0	0	0	0	1	0	1	7	7	5	0	1	2	5	7	4
AT1G65180.1	0	0	0	0	0	0	0	0	0	0	2	2	2	3	2	2
AT4G38630.1	0	0	0	0	1	0	0	3	1	0	1	0	0	2	1	1
AT1G17290.1	0	0	0	0	0	0	0	8	2	2	1	1	1	5	1	3
AT2G30860.1	0	0	0	0	0	1	1	7	2	1	0	0	0	2	2	2
AT5G11420.1	0	0	0	0	1	1	1	12	0	1	0	1	1	1	0	0
AT3G58730.1	0	0	0	0	0	0	0	3	2	0	2	3	3	4	4	4
AT1G06950.1	0	0	0	0	1	4	4	3	1	1	9	12	7	3	5	4
AT2G25720.1	1	2	1	1	2	2	1	2	1	1	0	0	0	0	0	1
AT5G02490.1	6	9	8	11	28	30	29	35	44	42	46	44	47	51	47	48
AT5G43940.1	0	0	0	0	0	0	0	6	1	0	0	0	0	1	0	0
AT3G26240.1	0	0	0	0	0	0	0	0	0	0	17	17	16	20	18	18
AT3G11630.1	0	0	0	0	0	0	0	5	1	0	0	1	2	4	1	4
AT5G52840.1	0	0	0	0	0	0	1	2	0	0	5	2	3	4	3	4
AT1G29830.3	0	0	0	0	0	0	0	0	0	0	0	0	0	2	2	1
ATCG00280.1	0	0	0	0	0	0	0	5	0	1	1	2	3	2	2	2
AT3G44300.1	0	0	0	0	0	1	0	2	1	1	4	4	5	17	11	14
AT5G16050.1	2	1	2	0	2	2	1	10	8	6	5	3	8	6	7	8
AT4G23850.1	0	0	0	0	1	1	1	5	3	1	2	2	2	5	6	5
AT5G13630.1	0	0	0	0	2	1	2	1	0	0	2	2	2	0	0	0
AT5G66190.1	0	0	0	0	0	0	0	6	0	0	1	2	1	1	0	0
AT2G18960.1	0	0	0	0	1	1	1	14	4	1	2	6	9	10	7	7
AT1G78570.1	0	0	0	0	0	1	1	0	0	0	1	2	2	1	0	0
AT1G44575.1	0	0	0	0	0	0	1	5	3	1	3	2	4	6	6	5
AT2G24200.2;AT2G24200.1	0	0	0	0	1	0	0	9	0	1	0	0	0	0	0	2
AT3G46780.1	7	2	4	2	4	3	2	5	4	2	10	8	11	4	4	3
AT3G25520.1	0	0	0	0	0	0	0	4	1	0	1	0	0	0	1	1
AT5G56030.1	0	0	0	0	2	1	1	23	7	1	5	8	5	5	6	5
AT1G31330.1	0	0	0	0	0	1	1	3	2	1	3	2	3	5	3	3
AT2G21580.1	2	2	3	2	2	2	3	6	2	3	3	1	2	3	2	3
AT1G32060.1	0	0	0	0	1	1	0	6	1	1	1	1	1	1	1	1
AT3G44890.1	2	0	2	2	4	3	3	4	1	1	4	1	3	2	1	1
AT1G30230.2	0	0	0	0	0	2	0	7	2	0	4	5	5	4	4	5
AT5G05010.1;AT5G05010.2	0	0	0	0	2	1	1	3	3	2	5	4	6	6	5	3
AT5G61790.1	0	0	0	0	0	0	0	9	0	0	0	0	0	0	0	0
AT1G30630.1	1	0	1	0	4	6	5	6	6	3	14	10	13	14	14	13
AT5G08680.1	0	0	0	0	1	1	1	12	1	1	1	2	3	2	1	3
AT3G60750.1	1	0	1	0	0	0	0	17	3	1	0	1	1	1	1	1
AT3G53750.1;AT2G37620.1;AT2G37620.2	3	3	3	3	4	4	3	14	9	5	8	13	12	15	12	14
AT2G46820.1;AT2G46820.2	0	0	1	0	3	2	2	2	1	0	3	3	3	2	2	2
AT2G39460.1;AT2G39460.2	0	0	0	0	0	0	0	5	0	0	0	0	0	0	1	0
AT1G20510.1	0	0	0	0	0	0	0	0	0	0	1	0	1	1	3	2
AT5G23060.1	0	0	1	0	2	2	2	4	4	3	5	5	7	5	5	5
AT1G12900.1	6	5	8	6	19	18	16	31	29	23	42	39	42	57	47	53
AT4G12910.1	1	0	0	0	1	0	2	3	4	4	0	0	0	2	1	2
AT2G38040.2;AT2G38040.1	0	0	0	0	1	0	1	3	1	0	1	1	2	1	1	1
AT1G15690.1	0	0	0	0	0	0	0	5	3	0	0	0	0	0	0	0
AT5G17290.1	0	0	0	0	1	0	1	2	2	4	0	0	0	4	4	4
AT1G78850.1	0	0	0	0	0	0	0	13	0	0	0	0	0	0	0	0
AT5G39570.1	1	2	2	2	1	1	2	7	2	1	1	0	1	1	2	2
AT1G21750.1	0	0	0	0	0	0	0	14	0	0	0	0	0	0	0	0
AT1G78380.1	0	0	0	0	2	1	1	4	4	3	0	1	0	4	2	3
AT3G23600.1	1	1	1	1	0	0	0	4	1	1	0	0	0	1	0	0
AT2G33210.1	0	0	0	0	0	0	0	3	0	0	0	1	1	0	1	0
AT1G02500.2;AT1G02500.1	5	3	5	3	11	10	11	17	12	10	14	15	18	16	17	14
AT3G15980.5	0	0	0	0	3	3	4	1	1	1	11	12	10	15	11	13
AT2G21870.1	0	0	0	0	0	0	0	5	1	0	0	0	0	1	0	0
AT5G27120.1	13	2	15	2	10	10	11	5	5	2	6	6	9	4	4	4
AT5G16390.1	5	3	5	2	8	8	7	3	3	4	4	4	4	3	3	3
AT3G26650.1	12	10	15	11	29	28	26	45	40	31	54	54	58	73	62	71
AT1G23190.1	0	0	0	0	1	1	0	6	2	0	1	0	1	1	1	1
AT5G66570.1	2	1	2	1	4	2	3	22	6	2	1	1	1	2	2	4
AT4G37930.1	0	0	0	0	0	0	0	9	2	0	1	2	1	1	1	0
AT5G35360.1	1	0	4	0	9	11	8	8	6	6	8	10	9	3	5	5
AT4G24190.1	1	3	4	0	3	3	3	16	7	5	1	3	3	5	5	7
AT1G35160.2	2	1	2	0	5	4	2	8	7	6	6	6	6	5	7	7
AT4G31480.1;AT4G31480.2	1	0	1	0	5	5	5	7	5	3	10	10	13	12	11	10
AT2G34560.2	3	0	4	0	6	8	9	5	3	3	5	6	6	3	2	1
AT1G20160.1	1	2	2	1	1	0	2	5	5	5	0	0	0	3	2	3
AT1G62020.1	1	1	1	1	9	9	10	11	9	7	27	22	30	30	30	30
AT3G48750.1	0	0	0	0	1	0	0	2	1	0	3	3	2	2	3	2
AT2G21390.1	1	1	1	1	9	9	10	10	8	6	26	18	29	26	27	27
AT3G50820.1	2	1	2	1	4	2	3	21	5	2	1	1	1	2	2	4
AT1G72150.1	0	0	0	0	4	2	3	2	2	1	3	3	4	1	1	4
AT1G67700.2	3	0	4	1	5	6	6	3	2	1	2	5	3	1	4	3
AT4G24550.2	0	0	0	0	0	0	0	0	0	0	4	1	3	3	3	3
AT1G71500.1	0	0	0	0	2	1	2	3	1	1	6	5	5	6	5	5
AT5G62690.1;AT5G62700.1	2	1	2	0	3	3	4	5	4	3	7	6	8	7	8	7
AT3G53460.1;AT3G53460.3;AT3G53460.2	6	2	7	4	3	4	3	5	2	3	3	3	2	4	4	4
AT4G29060.1	1	0	1	0	1	1	1	7	1	1	1	1	1	0	0	1
AT1G55670.1	1	2	1	2	1	2	3	4	4	3	4	4	4	4	4	3
AT2G47470.1	1	2	2	1	3	4	1	17	5	1	0	1	2	3	5	4
AT5G19510.1	0	0	0	0	3	2	2	8	5	2	4	6	5	6	6	6
AT2G26080.1	1	0	0	0	1	1	1	8	1	1	1	1	1	1	2	2
AT5G17380.1	0	0	0	0	0	0	0	5	2	1	0	0	0	1	1	1
AT2G36880.1;AT2G36880.2	5	2	5	2	14	13	13	19	12	8	22	19	21	21	19	18
AT1G42970.1	13	8	16	11	24	21	24	38	30	27	49	42	50	64	56	60
AT5G55070.1	0	0	0	0	0	0	0	5	1	1	1	1	1	1	1	1
AT1G20620.1	5	5	6	4	11	9	11	16	15	11	18	17	19	18	15	17
AT2G37660.1	1	1	1	0	2	2	2	7	2	2	1	1	2	1	2	2
AT4G20260.4	0	0	1	0	0	0	0	12	2	1	0	1	0	2	1	1
AT4G24280.1	6	5	9	5	9	10	12	11	11	11	12	14	14	12	10	11
AT1G55490.1;AT1G55490.2	3	0	5	0	14	11	12	24	10	7	9	14	14	9	9	7
AT4G00660.2;AT4G00660.1	0	1	1	0	1	1	1	1	0	1	3	2	3	3	2	3
AT2G44060.2;AT2G44060.1	1	1	1	0	1	1	1	8	1	1	1	1	1	1	1	1
AT4G20720.1	0	0	0	0	0	0	0	0	0	0	2	4	2	2	3	2
AT5G65430.3	2	1	2	0	4	2	1	7	6	2	5	6	5	5	5	4
AT3G02360.2;AT3G02360.1	0	0	0	0	1	1	0	4	3	0	1	1	2	3	3	3
AT4G18480.1	0	0	0	0	2	1	2	2	1	0	4	4	4	3	3	3
AT1G53750.1	0	0	0	0	1	0	0	5	1	0	0	2	0	2	3	1
AT1G79550.2;AT1G79550.1	0	0	0	0	0	0	1	8	3	2	0	0	3	2	3	4
AT2G27030.3	0	1	1	1	3	4	4	14	9	7	7	7	6	11	12	11
AT3G08940.2	2	0	3	1	1	3	3	7	5	4	5	4	4	5	4	4
AT5G14040.1	3	2	3	3	2	3	3	5	3	4	7	8	9	8	9	6
AT5G09590.1	4	5	6	6	7	5	4	12	8	6	8	9	9	9	8	8
AT4G22010.1	0	0	0	0	2	1	1	0	1	0	0	0	2	1	1	2
AT5G50230.1	0	0	0	0	1	1	1	2	4	3	0	1	1	4	2	4
AT2G40100.1	0	0	0	0	2	1	1	3	4	1	3	3	3	4	3	4
AT3G46060.1;AT3G46060.2;AT3G46060.3	0	1	1	0	0	0	0	3	0	1	2	3	3	3	4	3
AT1G70830.1	0	0	0	0	0	0	0	0	0	0	2	1	2	2	0	1
AT1G05010.1	0	0	0	0	1	0	0	4	1	1	0	1	1	2	1	2
AT3G15730.1	0	1	0	0	2	1	1	6	1	1	2	2	0	1	2	1
AT2G41680.1	0	0	0	0	1	1	1	3	3	4	1	2	1	4	4	3
AT1G43670.1	0	0	0	0	0	1	2	3	3	1	2	1	0	2	2	2
AT5G06600.1	0	0	0	0	9	6	11	15	15	12	11	12	12	16	17	16
AT3G57410.1	1	0	2	0	1	1	0	3	2	2	1	1	1	1	1	1
AT3G09840.1	0	0	1	0	3	3	3	11	6	6	6	5	3	7	6	7
AT2G21330.1	2	2	2	2	6	3	3	9	5	3	5	3	4	4	3	5
AT4G03280.1	1	1	0	0	6	5	5	6	5	5	5	6	6	4	4	5
AT1G58380.1	0	0	0	0	6	3	4	8	3	1	6	6	5	7	6	7
AT2G39730.1	10	9	10	8	17	15	18	24	22	16	24	26	35	28	26	27
AT2G30620.1	5	5	4	3	7	7	5	6	4	3	6	7	7	3	3	5
AT5G26000.1	0	0	1	0	1	2	1	4	2	1	2	2	1	2	2	1
AT2G30950.1	1	0	2	1	5	5	5	11	5	5	9	7	10	8	5	5
AT1G07140.1	0	0	1	0	0	0	0	5	0	0	0	0	2	0	0	0
AT4G24820.2;AT4G24820.1	0	0	0	0	1	1	1	4	1	1	1	1	1	1	1	1
AT5G22080.1	6	3	5	4	5	7	7	2	4	2	5	3	2	1	3	4
AT5G01530.1	4	2	4	2	3	4	5	9	7	5	6	6	6	8	7	5
AT4G39260.1	3	4	3	1	3	2	3	3	5	3	3	3	3	3	3	3
AT3G08580.1;AT3G08580.2	3	4	4	2	9	8	9	11	9	10	18	15	16	17	14	17
AT5G02500.1	6	10	10	10	43	44	46	54	56	52	75	66	74	69	63	65
AT3G27690.1	2	2	2	1	3	3	3	6	6	2	6	5	6	5	5	6
AT3G51160.1	0	0	0	0	0	0	0	2	0	0	0	1	1	0	0	0
AT5G49910.1	7	6	8	6	10	11	12	12	12	13	15	16	14	14	11	12
AT1G05190.1	5	3	6	1	7	10	7	7	5	3	5	7	5	3	4	5
AT1G04410.1	1	1	1	1	2	4	5	20	10	9	5	4	7	12	10	10
AT4G20850.1	0	0	0	0	0	1	1	3	3	1	2	2	2	3	6	4
AT3G55800.1	2	0	0	0	1	0	0	5	1	0	0	0	1	1	0	1
AT2G06850.1	2	0	2	0	3	5	2	5	1	0	4	2	3	0	0	0
AT4G29350.1	0	0	0	1	0	2	1	2	2	0	1	0	2	4	3	3
AT4G09650.1	0	0	0	0	2	2	2	8	3	3	2	3	3	3	2	3
AT1G79850.1	0	0	0	0	2	4	3	1	2	1	4	2	2	2	1	2
AT5G03630.1	0	0	0	0	0	0	0	3	1	0	0	0	0	0	1	1
AT5G20920.1;AT5G20920.3	0	0	0	0	0	0	0	3	1	0	0	0	1	0	1	0
AT5G39320.1	2	2	2	2	12	14	19	10	11	11	13	16	12	10	14	13
AT1G61520.3;AT1G61520.1	1	1	1	1	4	3	3	5	4	3	4	4	4	5	4	4
AT4G20360.1	2	3	3	1	10	10	11	15	16	9	20	18	19	22	20	18
AT1G53310.1;AT1G53310.3;AT1G53310.2	0	0	0	0	0	0	0	6	0	0	0	0	0	0	0	0
AT4G13940.1	2	2	2	2	15	10	14	20	17	15	12	16	17	18	17	18
AT5G25980.2	0	0	1	0	4	5	4	4	4	3	7	7	5	5	6	3
AT1G52360.2	0	0	0	0	6	6	4	3	4	3	13	12	13	16	13	15
AT4G39980.1	2	0	0	0	1	2	1	1	1	0	2	1	2	1	0	0
AT3G49010.1;AT3G49010.2;AT3G49010.3	0	0	0	0	0	0	0	5	1	1	1	0	0	0	1	1
AT4G09000.1	2	1	2	0	5	5	4	13	13	7	8	8	9	11	12	13
AT3G25920.1	2	0	3	0	1	2	1	4	1	1	1	1	1	1	0	1
AT5G08180.1;AT5G08180.2	2	2	2	2	3	3	3	3	2	2	2	2	2	1	2	2
AT4G10340.1	4	2	4	4	5	4	4	6	5	3	7	6	6	8	4	5
AT5G09660.1	2	0	2	1	4	4	2	6	3	3	5	4	5	2	1	1
AT3G17390.1	5	3	5	3	12	10	12	17	11	9	20	17	22	18	18	18
AT5G05060.1	0	0	0	0	1	3	1	2	1	4	3	3	2	3	3	3
AT1G57720.1;AT1G57720.2	0	0	1	0	6	4	6	11	6	6	5	8	7	8	8	9
ATCG00120.1	2	0	2	0	14	10	13	17	16	14	12	12	13	13	12	13
AT5G04140.2	0	0	0	0	0	0	0	5	0	0	0	0	0	0	0	0
AT1G22300.1	2	1	2	0	1	2	2	8	5	1	4	3	2	4	3	4
AT3G13920.1	1	1	1	0	10	11	10	16	14	11	16	14	16	17	16	13
AT4G37910.1	5	3	5	5	4	4	5	5	5	4	5	6	5	5	6	6
AT1G16210.1	3	4	4	3	4	5	5	6	4	3	4	3	3	3	5	3
AT5G42270.1	1	1	2	2	1	2	2	5	1	1	3	4	3	1	2	3
AT3G09440.1;AT3G09440.2	6	8	8	9	33	35	32	48	50	43	56	50	59	54	52	54
AT2G40840.1	0	0	0	0	2	1	1	7	3	3	1	1	1	1	3	3
AT1G04820.1;AT1G50010.1	0	0	1	2	8	7	7	10	10	8	11	9	10	11	9	10
AT5G46290.3	1	0	2	0	3	4	4	4	4	3	3	3	3	3	2	2
AT1G29880.1	0	0	0	0	0	0	0	3	0	0	0	0	0	0	0	0
AT5G03290.1	0	0	0	0	0	1	0	0	0	0	0	0	1	0	1	2
AT3G44670.2;AT3G44670.1	0	0	0	0	1	0	0	0	2	2	0	0	0	1	2	3
AT5G16470.1	4	3	3	1	3	4	4	3	2	0	4	4	1	0	1	2
AT1G13930.2;AT1G13930.3;AT1G13930.1	5	3	4	2	3	3	4	7	4	2	2	3	1	2	2	3
AT4G16143.1;AT4G16143.2	1	1	1	1	3	3	2	7	2	3	3	3	3	6	6	3
AT1G43170.9;AT1G43170.1;AT1G43170.3;AT1G43170.6;AT1G43170.2;AT1G43170.8;AT1G43170.5;AT1G43170.7	0	0	2	0	1	1	1	9	3	1	1	1	1	1	1	2
AT2G32240.1	0	0	0	0	0	0	0	4	0	0	0	0	0	4	1	2
AT3G04120.1	8	9	10	9	35	30	36	46	42	35	54	50	55	62	54	54
AT1G24020.2;AT1G24020.1	0	0	1	0	8	7	7	6	6	6	5	5	7	6	5	4
AT2G33450.1	1	1	2	1	3	4	2	2	3	3	4	4	3	3	4	3
AT3G16410.1	0	0	0	0	1	1	1	5	4	2	0	1	0	3	1	3
AT4G25100.5;AT4G25100.1;AT4G25100.3;AT4G25100.2	0	0	0	0	0	0	0	3	1	4	0	0	0	4	2	3
AT4G23670.1	0	0	0	0	1	1	0	4	1	1	1	1	1	1	1	1
AT2G45980.1	1	1	0	1	1	1	1	1	2	2	2	2	1	2	2	2
AT5G09810.1	4	5	5	5	9	9	8	23	17	12	15	20	19	23	19	22
ATCG00490.1	15	14	14	13	31	28	29	51	47	31	40	38	42	45	38	43
AT1G68560.1	0	0	0	0	0	1	0	8	1	2	0	0	1	1	0	0
AT3G09200.1	0	0	0	0	0	1	0	4	1	0	1	0	0	0	0	0
AT3G52880.2	0	0	0	0	3	3	3	9	4	4	2	1	1	2	5	4
AT3G15190.1	2	0	1	0	2	2	3	4	1	1	1	1	1	0	1	1
AT3G25230.2	2	2	6	2	3	5	5	9	6	4	1	2	1	2	4	3
AT5G20010.1	4	3	4	1	6	4	6	8	5	5	5	5	5	3	4	6
AT3G55440.1	0	0	0	1	5	3	5	11	6	6	4	3	6	5	5	5
AT1G56110.1	3	0	2	0	6	4	3	5	1	1	3	3	2	0	4	2
AT1G07890.8;AT1G07890.7;AT1G07890.5;AT1G07890.4;AT1G07890.2;AT1G07890.3;AT1G07890.1	0	0	0	0	2	0	1	6	5	5	0	1	1	5	4	5
AT4G21280.1	4	2	4	2	5	7	5	5	6	4	5	6	6	3	6	5
AT3G18780.2	3	4	4	6	9	9	9	16	12	9	15	15	17	13	15	13
AT4G04640.1	2	1	2	1	2	2	2	2	2	2	4	3	4	4	4	3
AT2G33730.1	4	1	3	1	7	6	4	6	4	1	1	2	2	1	4	2
AT1G79920.1	0	0	0	0	2	1	1	6	2	2	1	1	1	1	1	0
AT4G14090.1	0	0	0	0	2	2	1	3	1	2	2	2	2	1	4	2
AT3G51800.2	1	3	4	1	2	2	2	5	2	1	1	0	0	0	2	2
AT1G47128.1	1	0	1	0	3	3	2	5	3	2	4	3	4	3	3	3
AT5G01410.1	0	0	0	0	1	1	0	3	2	1	2	1	2	2	2	2
AT1G68010.2	0	0	0	0	1	1	1	4	0	0	0	1	0	0	0	0
AT4G33010.1	1	0	0	0	1	0	1	6	1	2	0	1	1	2	2	2
AT5G22320.1	2	2	1	4	2	2	1	2	2	1	1	1	2	0	2	3
AT5G42020.1	16	18	21	18	31	30	36	50	45	40	33	33	35	44	38	38
AT1G79040.1	4	3	7	5	9	7	11	13	9	6	21	19	20	13	13	16
AT3G44110.1	1	1	1	1	1	2	3	6	3	2	4	3	4	3	4	6
AT5G38410.3	5	2	4	3	5	4	6	13	12	7	12	12	16	12	12	12
AT2G18040.1	2	3	1	2	4	5	5	5	5	2	3	1	2	1	5	3
AT1G26550.1	2	2	2	1	2	3	2	1	2	1	2	1	1	0	1	1
AT4G32260.1	0	0	0	0	0	1	1	5	2	2	2	1	2	2	2	3
AT5G50920.1	3	0	4	0	4	4	5	16	3	1	4	5	4	3	3	3
AT3G62870.1	0	0	0	0	0	0	0	4	1	1	0	0	1	1	1	1
AT3G54050.1;AT3G54050.2	0	0	0	0	1	1	2	3	2	1	3	3	3	2	2	2
AT1G15820.1	1	0	0	0	1	1	1	3	1	1	2	2	1	2	2	2
AT2G21660.1	7	9	9	7	10	9	10	13	11	11	11	11	11	10	14	12
AT3G08590.1;AT3G08590.2	0	0	0	0	0	0	1	10	2	2	0	1	1	1	2	2
AT2G43030.1	3	1	3	1	5	4	3	5	4	3	4	4	4	4	4	4
AT3G26060.2	2	2	2	1	2	3	3	3	3	2	3	3	4	1	2	4
AT1G26630.1	2	3	3	2	10	9	9	14	11	9	10	10	9	13	10	11
AT4G38970.1	3	2	3	2	5	3	3	12	4	3	4	4	5	4	3	4
AT2G24270.4	0	0	0	0	1	1	1	3	0	1	1	2	1	1	0	0
AT3G29360.2;AT3G29360.1	5	3	5	3	16	19	24	13	16	15	18	22	19	14	21	19
AT5G02870.1	0	0	1	0	2	1	2	8	4	1	3	2	2	2	1	1
AT1G74050.1	4	5	5	5	2	4	4	8	3	2	3	3	2	2	4	2
AT3G11910.1	0	0	0	0	9	7	10	13	12	12	9	10	11	13	13	13
AT3G14067.1	23	21	24	17	24	23	25	24	23	23	21	20	21	22	22	20
AT1G67090.1	5	3	6	3	6	4	7	16	8	6	6	8	6	11	10	10
AT5G15490.1	5	4	5	4	15	17	22	16	17	15	14	21	17	16	17	16
AT5G38480.1	2	1	2	0	2	2	1	10	7	6	5	4	7	6	6	6
AT1G78370.1	0	0	0	0	0	0	1	2	2	3	1	1	1	2	1	2
AT5G47210.1	3	3	4	3	2	2	1	2	2	2	2	2	1	1	1	1
AT1G09780.1	0	0	0	0	3	6	6	15	7	7	6	6	5	9	6	9
AT2G07698.1	3	0	3	0	5	6	4	16	9	5	10	9	13	9	9	11
ATCG00480.1	0	0	0	0	5	5	4	19	8	7	10	6	10	8	10	6
AT3G03250.1	0	0	0	0	1	2	1	8	3	2	2	2	1	3	3	2
AT3G14240.1	12	11	11	8	35	32	34	29	28	29	36	29	34	27	27	27
AT3G05530.1	0	0	0	0	1	1	1	7	3	2	2	3	3	3	4	6
AT4G09320.1	0	0	0	0	2	2	2	8	3	3	3	2	3	3	3	3
AT4G34870.1	0	0	0	0	10	7	11	12	14	11	11	8	10	12	8	11
AT1G01320.1	0	0	0	0	0	0	0	0	0	0	3	3	4	1	1	1
AT4G02930.1	1	1	1	0	3	2	3	4	4	2	5	3	3	5	3	3
AT5G16730.1	6	6	4	5	4	3	2	4	5	4	7	11	10	9	8	8
AT5G10450.4	2	1	2	0	6	7	7	11	9	8	7	8	6	9	9	10
AT5G02240.1	0	0	0	0	3	3	2	6	3	3	2	2	3	2	3	3
AT1G09310.1	0	0	1	1	4	4	3	8	3	3	4	4	3	3	2	2
AT3G02080.1	0	0	0	0	0	0	0	4	0	0	0	0	1	0	0	0
AT4G28080.1	0	0	2	0	0	0	0	0	0	0	2	5	3	0	0	0
AT5G10360.1	1	1	2	0	1	2	2	4	1	2	1	1	1	1	2	1
AT5G35630.3;AT5G35630.1;AT5G35630.2	1	2	4	2	4	5	5	16	7	6	8	6	6	7	7	5
AT1G33120.1;AT1G33140.1	3	2	4	2	4	5	4	5	4	5	8	5	5	5	4	6
AT5G15200.1	1	0	0	0	0	1	2	4	1	2	1	1	1	1	2	1
AT5G08370.1	2	2	2	2	1	2	3	2	2	2	3	2	2	3	5	2
AT5G65010.2	0	0	0	0	2	3	3	4	2	1	2	4	3	4	2	4
AT3G18190.1	1	1	2	1	6	6	8	6	8	6	7	7	8	8	8	7
AT4G34200.1	0	0	0	0	0	0	0	3	1	0	1	1	1	0	1	1
AT4G34980.1	27	30	23	20	30	26	29	49	42	40	44	39	44	43	39	41
AT1G50200.1	0	0	0	0	1	2	1	1	1	1	2	2	1	2	1	1
AT1G78300.1	2	1	2	0	5	4	3	11	9	8	8	8	9	9	9	10
AT5G17920.1;AT5G17920.2	2	2	3	1	15	13	13	28	16	10	19	19	16	20	14	18
AT3G62120.1;AT3G62120.2	0	0	1	0	1	1	0	0	0	0	0	1	0	0	2	0
AT2G28000.1	3	1	3	1	9	7	8	20	6	3	5	7	8	6	4	4
AT1G56070.1	6	2	5	1	15	16	14	24	20	17	18	17	18	18	19	19
AT5G58420.1	0	0	0	0	2	2	1	8	2	1	3	2	4	4	2	3
AT3G02530.1	0	0	1	0	5	7	6	9	6	7	6	9	7	11	7	10
AT3G11510.1	2	2	2	1	1	1	1	3	2	2	2	2	2	3	3	3
AT3G03780.3;AT3G03780.1;AT3G03780.2	0	0	1	0	8	7	7	18	7	4	10	11	10	12	8	12
AT3G20050.1	0	0	0	0	4	6	5	5	5	4	5	4	5	6	6	6
AT5G48230.2	0	0	0	0	4	3	3	4	3	3	2	3	3	1	4	1
AT1G60710.1	0	0	0	0	1	2	2	4	2	2	1	1	2	2	2	1
AT1G07940.2;AT5G60390.1;AT1G07920.1;AT1G07940.1;AT1G07930.1;AT5G60390.3	7	7	9	9	21	17	20	34	25	20	24	25	24	25	25	28
AT4G05160.1	0	0	0	0	5	5	5	7	6	7	6	6	6	7	6	6
AT3G03960.1	1	0	3	1	9	9	9	11	11	8	10	9	9	10	15	10
AT2G18020.1	0	0	0	0	0	0	0	4	1	0	1	0	0	0	0	1
AT5G16780.1	1	1	1	0	3	5	4	4	6	4	4	3	4	4	3	5
AT3G60770.1	3	2	2	1	4	3	4	5	4	3	2	2	2	3	2	4
AT5G45900.1	0	0	0	0	91	86	88	137	155	131	115	91	116	160	140	147
AT1G11860.1;AT1G11860.2;AT1G11860.3	1	1	2	0	3	3	1	4	2	3	2	4	3	2	2	2
AT3G59970.3	0	0	0	0	1	2	4	7	2	2	2	3	1	2	3	2
AT3G16640.1	0	2	1	1	4	3	4	7	6	5	4	5	5	6	6	4
AT4G38740.1	0	0	0	0	2	3	3	4	4	4	3	2	4	5	3	5
AT2G42810.2	0	0	0	0	4	6	5	7	7	7	4	4	2	6	5	5
AT2G05920.1	4	4	3	4	16	13	14	11	12	13	9	7	7	7	7	7
AT5G62300.2;AT3G45030.1;AT5G62300.1	1	1	1	0	3	2	2	4	3	1	1	2	3	4	2	4
AT1G09690.1;AT1G09590.1	1	1	1	1	2	2	2	2	2	1	1	2	2	3	2	2
AT5G67360.1	18	16	15	17	19	23	21	20	22	24	21	23	22	24	19	21
AT5G59910.1	2	3	2	2	4	4	4	4	4	4	3	3	4	6	4	4
AT1G27400.1	1	1	1	1	2	1	2	3	2	1	2	3	1	2	3	3
AT1G05320.1;AT1G05320.3;AT1G05320.2	1	0	0	0	1	1	1	1	1	1	2	2	2	3	3	2
AT2G45790.1	0	0	0	0	5	3	5	5	8	5	2	3	3	5	5	4
AT3G11830.1	0	0	0	0	2	4	3	3	3	3	2	1	3	3	3	4
AT4G35450.5	0	0	0	0	8	7	7	9	8	8	7	6	5	7	8	8
AT3G52930.1	3	4	4	3	10	10	8	11	12	9	10	9	10	13	10	10
AT3G05060.1	11	0	10	0	6	9	6	0	1	1	4	4	1	0	0	0
AT5G61500.1	0	0	0	0	246	259	238	255	267	262	246	237	245	278	264	252
AT3G09820.1	1	0	2	0	7	6	6	7	6	5	6	5	6	6	5	6
AT1G62040.2	2	2	2	0	178	181	176	196	208	210	179	187	179	211	211	211
AT3G04400.1;AT2G33370.1;AT1G04480.1	3	3	3	3	4	4	4	4	4	3	3	3	3	4	3	3
AT2G16600.1	0	0	0	0	11	11	17	20	20	20	15	11	15	19	15	18
AT5G20890.1	1	0	3	0	7	6	6	9	8	6	4	7	6	6	8	7
AT5G27770.1	1	0	1	0	1	2	2	2	2	1	4	0	2	2	1	1
AT5G20290.1	1	0	1	0	0	1	1	5	0	0	0	0	1	0	0	0
AT2G36530.1	1	1	1	1	5	5	4	11	5	5	3	3	3	5	5	7
AT5G26360.1	1	0	2	0	5	5	7	7	7	4	6	7	5	6	7	7
AT5G24260.1	0	0	0	0	15	15	18	21	21	20	15	14	12	18	19	17
AT5G28540.1	16	19	21	19	31	30	35	51	44	38	33	32	35	43	38	38
mcherry	1105	1224	1123	1264	639	725	638	766	848	826	663	618	606	768	832	783
AT5G42740.1	0	0	0	0	12	8	6	12	17	13	6	9	10	15	13	12
AT5G28840.1;AT5G28840.2	3	5	4	6	5	3	3	5	9	7	2	3	7	6	7	6
AT1G65930.1	0	0	0	0	9	12	10	15	15	13	10	11	11	12	12	10
AT3G04840.1	2	2	2	2	3	4	2	9	5	1	5	3	3	6	5	5
AT3G45140.1	1	0	0	0	1	2	3	7	7	3	2	4	3	6	5	5
AT3G52590.1;AT2G36170.1	20	25	22	23	21	22	21	27	25	28	21	25	21	25	28	26
AT1G24510.1	0	0	0	0	5	4	6	7	6	7	3	7	4	6	7	7
AT4G21980	3	3	4	2	580	608	584	720	762	817	665	612	551	745	692	712
AT3G02090.1	0	0	0	0	0	0	0	6	0	0	0	0	0	0	0	0
AT5G66680.1	0	0	0	0	0	0	0	3	0	0	0	0	0	0	0	0
AT1G56340.1	0	0	0	0	0	0	0	10	0	0	0	0	0	0	0	0
AT1G78820.1	0	0	0	0	0	0	0	5	0	0	0	0	0	0	0	0
AT2G45470.1	0	0	0	0	0	0	0	4	0	0	0	0	0	0	0	0
AT3G13930.1	0	0	2	0	0	0	1	1	0	0	0	0	0	2	0	0
AT3G49120.1	0	0	0	0	0	0	0	3	0	0	0	0	0	0	0	0
AT2G20420.1	0	0	0	0	0	0	0	7	0	0	0	0	0	0	0	0
AT1G77510.1	0	0	1	0	1	1	0	9	1	0	0	0	0	1	1	1
AT4G16660.1	0	0	0	0	0	0	0	4	0	0	0	0	0	0	0	0
AT5G42650.1	0	0	0	0	0	0	0	4	0	0	0	0	0	0	0	0
AT3G47800.1	0	0	0	1	0	0	0	2	0	0	0	0	0	0	0	0

### Sheet: B- Sample_Table_A_TCV
Table S26B: Sample table and treatment table for IPinquiry4 analysis
libname	treatment
control_mock_WT	control
control_TCV_WT	control
control_mock_mut	control
control_TCV_mut	control
ATG8A_mock_WT_1	WT
ATG8A_mock_WT_2	WT
ATG8A_mock_WT_3	WT
ATG8A_TCV_WT_1	WT
ATG8A_TCV_WT_2	WT
ATG8A_TCV_WT_3	WT
ATG8A_mock_mut_1	mock
ATG8A_mock_mut_2	mock
ATG8A_mock_mut_3	mock
ATG8A_TCV_mut_1	TCV
ATG8A_TCV_mut_2	TCV
ATG8A_TCV_mut_3	TCV
